# Genetic Architecture of Maize Rind Strength Revealed by the Analysis of Divergently Selected Populations

**DOI:** 10.1101/2020.04.14.041517

**Authors:** Rohit Kumar, Abiskar Gyawali, Ginnie D. Morrison, Christopher A. Saski, Daniel J. Robertson, Nishanth Tharayil, Robert J. Schaefer, Timothy M. Beissinger, Rajandeep S. Sekhon

## Abstract

Stalk lodging, breakage of the stalk at or below the ear, causes substantial yield losses in maize. The strength of the stalk rind, commonly measured as rind penetrometer resistance (RPR), is an important contributor to stalk lodging resistance. To enhance RPR genetic architecture, we conducted selection mapping on populations developed by 15 cycles of divergent selection for high (C15-H) and low (C15-L) RPR. We also performed time-course transcriptome and metabolic analyses on developing stalks of high (Hrpr1) and low (Lrpr1) RPR inbred lines derived from the C15-H and C15-L populations, respectively. Divergent selection significantly altered allele frequencies at 3,656 and 3,412 single nucleotide polymorphisms (SNP) in the C15-H and C15-L populations, respectively. While the majority of the SNPs under selection were unique, 110 SNPs were common in both populations indicating the fixation of alleles with alternative effects. Remarkably, preferential selection on the genomic regions associated with lignin and polysaccharide biosynthesis genes was observed in C15-H and C15-L populations, respectively. This observation was supported by higher lignification and lower extractability of cell wall-bound sugars in Hrpr1 compared to Lrpr1. Tricin, a monolignol important for incorporation of lignin in grass cell walls, emerged as a key determinant of the different cell wall properties of Hrpr1 and Lrpr1. Integration of selection mapping with transcriptomics and previous genetic studies on RPR identified 40 novel candidate genes including Zm*MYB31, ZmNAC25, ZmMADS1*, two *PAL* paralogues, two lichenases, *ZmEXPA2, ZmIAA41*, and *Caleosin*. Enhanced mechanistic and genetic understanding of RPR provides a foundation for improved stalk lodging resistance.
