## Supplementary material for "Genetic Architecture of Maize Rind Strength Revealed by the Analysis of Divergently Selected Populations": Table S2

### Sheet: Table S2
Table S2. Annotation of maize cell wall synthesis genes
Gene ID	Chr	Start	End	Gene family
Zm00001d027545	1	7996632	7997815	CesA/Csl superfamily
Zm00001d030121	1	107181209	107185354	CesA/Csl superfamily
Zm00001d030147	1	108667392	108669981	CesA/Csl superfamily
Zm00001d031524	1	192826347	192827797	CesA/Csl superfamily
Zm00001d032387	1	225072691	225076056	CesA/Csl superfamily
Zm00001d032577	1	231130480	231131610	CesA/Csl superfamily
Zm00001d032776	1	237886808	237891037	CesA/Csl superfamily
Zm00001d032909	1	242794262	242797695	CesA/Csl superfamily
Zm00001d034203	1	286722868	286723762	CesA/Csl superfamily
Zm00001d034553	1	296072136	296078144	CesA/Csl superfamily
Zm00001d034554	1	296099081	296100503	CesA/Csl superfamily
Zm00001d034770	1	301722755	301728981	CesA/Csl superfamily
Zm00001d034843	1	303647682	303648855	CesA/Csl superfamily
Zm00001d032188	1	216280294	216286285	CesA/Csl superfamily
Zm00001d032994	1	246212812	246218892	CesA/Csl superfamily
Zm00001d034205	1	286738442	286742476	CesA/Csl superfamily
Zm00001d003676	2	53788115	53792899	CesA/Csl superfamily
Zm00001d004318	2	102952268	102953426	CesA/Csl superfamily
Zm00001d004829	2	141966855	141968540	CesA/Csl superfamily
Zm00001d005250	2	165690684	165696645	CesA/Csl superfamily
Zm00001d005451	2	174589103	174595166	CesA/Csl superfamily
Zm00001d005478	2	175506166	175511789	CesA/Csl superfamily
Zm00001d005517	2	177072895	177075399	CesA/Csl superfamily
Zm00001d005775	2	187822656	187827500	CesA/Csl superfamily
Zm00001d005982	2	194609548	194611352	CesA/Csl superfamily
Zm00001d006151	2	199817947	199820372	CesA/Csl superfamily
Zm00001d006571	2	211245811	211249320	CesA/Csl superfamily
Zm00001d005305	2	168860926	168876281	CesA/Csl superfamily
Zm00001d039660	3	10945251	10952016	CesA/Csl superfamily
Zm00001d041972	3	146279425	146282802	CesA/Csl superfamily
Zm00001d043477	3	201448887	201454662	CesA/Csl superfamily
Zm00001d043593	3	204522851	204525456	CesA/Csl superfamily
Zm00001d043336	3	197009472	197013137	CesA/Csl superfamily
Zm00001d043714	3	208084434	208085668	CesA/Csl superfamily
Zm00001d043716	3	208170221	208174121	CesA/Csl superfamily
Zm00001d043719	3	208213901	208214494	CesA/Csl superfamily
Zm00001d049510	4	32826640	32833033	CesA/Csl superfamily
Zm00001d050413	4	86709476	86711076	CesA/Csl superfamily
Zm00001d051165	4	146825316	146827887	CesA/Csl superfamily
Zm00001d049336	4	27048627	27053221	CesA/Csl superfamily
Zm00001d050406	4	86374931	86394607	CesA/Csl superfamily
Zm00001d053696	4	239308529	239315649	CesA/Csl superfamily
Zm00001d015409	5	88962266	88972559	CesA/Csl superfamily
Zm00001d017517	5	198522508	198523693	CesA/Csl superfamily
Zm00001d017895	5	209709534	209714278	CesA/Csl superfamily
Zm00001d013168	5	5758534	5762512	CesA/Csl superfamily
Zm00001d018032	5	212488580	212492036	CesA/Csl superfamily
Zm00001d036900	6	105938843	105942171	CesA/Csl superfamily
Zm00001d037636	6	132563362	132570425	CesA/Csl superfamily
Zm00001d037235	6	117162124	117169213	CesA/Csl superfamily
Zm00001d038676	6	162387696	162391572	CesA/Csl superfamily
Zm00001d019149	7	19277318	19283307	CesA/Csl superfamily
Zm00001d019317	7	27567011	27572466	CesA/Csl superfamily
Zm00001d019507	7	38301954	38308175	CesA/Csl superfamily
Zm00001d020531	7	121208571	121213304	CesA/Csl superfamily
Zm00001d020792	7	132838545	132839699	CesA/Csl superfamily
Zm00001d020852	7	134723869	134728829	CesA/Csl superfamily
Zm00001d021045	7	141090648	141093041	CesA/Csl superfamily
Zm00001d021586	7	157210992	157212103	CesA/Csl superfamily
Zm00001d021731	7	161606806	161611416	CesA/Csl superfamily
Zm00001d021732	7	161616775	161621032	CesA/Csl superfamily
Zm00001d021736	7	161769376	161772570	CesA/Csl superfamily
Zm00001d020560	7	122291284	122296621	CesA/Csl superfamily
Zm00001d022230	7	173266204	173271408	CesA/Csl superfamily
Zm00001d009795	8	81764683	81771357	CesA/Csl superfamily
Zm00001d010352	8	110720107	110722725	CesA/Csl superfamily
Zm00001d012744	8	179565860	179569311	CesA/Csl superfamily
Zm00001d009569	8	71080370	71081326	CesA/Csl superfamily
Zm00001d010680	8	124102246	124103296	CesA/Csl superfamily
Zm00001d010955	8	134937826	134938765	CesA/Csl superfamily
Zm00001d012666	8	178294352	178298974	CesA/Csl superfamily
Zm00001d045371	9	19939585	19940759	CesA/Csl superfamily
Zm00001d045557	9	26655928	26661244	CesA/Csl superfamily
Zm00001d046014	9	54568465	54572112	CesA/Csl superfamily
Zm00001d046127	9	65021435	65026154	CesA/Csl superfamily
Zm00001d046443	9	90212050	90214624	CesA/Csl superfamily
Zm00001d046691	9	102506577	102518770	CesA/Csl superfamily
Zm00001d046681	9	102111367	102115915	CesA/Csl superfamily
Zm00001d048319	9	154468684	154472507	CesA/Csl superfamily
Zm00001d023810	10	22804035	22808448	CesA/Csl superfamily
Zm00001d024531	10	76628321	76635128	CesA/Csl superfamily
Zm00001d024776	10	87350836	87353261	CesA/Csl superfamily
Zm00001d024178	10	53430604	53434813	CesA/Csl superfamily
Zm00001d028188	1	25760320	25767012	GT8 superfamily
Zm00001d029023	1	55108882	55115021	GT8 superfamily
Zm00001d029516	1	74158653	74164282	GT8 superfamily
Zm00001d030790	1	159877875	159884491	GT8 superfamily
Zm00001d033556	1	267103210	267108765	GT8 superfamily
Zm00001d028824	1	47729285	47730406	GT8 superfamily
Zm00001d029235	1	63282987	63283952	GT8 superfamily
Zm00001d027938	1	17999743	18003647	GT8 superfamily
Zm00001d028931	1	51977839	51979551	GT8 superfamily
Zm00001d029920	1	94346625	94349899	GT8 superfamily
Zm00001d002149	2	6819751	6827540	GT8 superfamily
Zm00001d004236	2	94299742	94309143	GT8 superfamily
Zm00001d005981	2	194592768	194597099	GT8 superfamily
Zm00001d006210	2	201905639	201911544	GT8 superfamily
Zm00001d007184	2	224061979	224067160	GT8 superfamily
Zm00001d007571	2	235048895	235052196	GT8 superfamily
Zm00001d002851	2	24692916	24693944	GT8 superfamily
Zm00001d002725	2	20512393	20517378	GT8 superfamily
Zm00001d041510	3	125020876	125028056	GT8 superfamily
Zm00001d043587	3	204443266	204446887	GT8 superfamily
Zm00001d042627	3	174461425	174467990	GT8 superfamily
Zm00001d042817	3	181088183	181090771	GT8 superfamily
Zm00001d049326	4	26475602	26481894	GT8 superfamily
Zm00001d052260	4	185139277	185141193	GT8 superfamily
Zm00001d048980	4	11412917	11414961	GT8 superfamily
Zm00001d050480	4	91845028	91847184	GT8 superfamily
Zm00001d051356	4	155726214	155727537	GT8 superfamily
Zm00001d052292	4	186143719	186145605	GT8 superfamily
Zm00001d013524	5	13584321	13589227	GT8 superfamily
Zm00001d014849	5	65477323	65480490	GT8 superfamily
Zm00001d016236	5	151768536	151769483	GT8 superfamily
Zm00001d016531	5	166564834	166567991	GT8 superfamily
Zm00001d013147	5	5417208	5421880	GT8 superfamily
Zm00001d017984	5	211370735	211372359	GT8 superfamily
Zm00001d016806	5	176723531	176729940	GT8 superfamily
Zm00001d038947	6	167421586	167423744	GT8 superfamily
Zm00001d038229	6	152047566	152052815	GT8 superfamily
Zm00001d021287	7	147960306	147965257	GT8 superfamily
Zm00001d022428	7	177456153	177465116	GT8 superfamily
Zm00001d022349	7	175991154	175992245	GT8 superfamily
Zm00001d022538	7	179683260	179705097	GT8 superfamily
Zm00001d009808	8	82342609	82346386	GT8 superfamily
Zm00001d012224	8	170419466	170424898	GT8 superfamily
Zm00001d044828	9	4249799	4253170	GT8 superfamily
Zm00001d047273	9	125015185	125019205	GT8 superfamily
Zm00001d047537	9	134253655	134260501	GT8 superfamily
Zm00001d044752	9	1245653	1246790	GT8 superfamily
Zm00001d047685	9	139303278	139304405	GT8 superfamily
Zm00001d047104	9	118712626	118716122	GT8 superfamily
Zm00001d047582	9	136350922	136352658	GT8 superfamily
Zm00001d023301	10	2367346	2373054	GT8 superfamily
Zm00001d026394	10	145133662	145136374	GT8 superfamily
Zm00001d026574	10	148210412	148216298	GT8 superfamily
Zm00001d025917	10	133750731	133751762	GT8 superfamily
Zm00001d026374	10	144605146	144613330	GT8 superfamily
Zm00001d025865	10	131993604	132007438	GT8 superfamily
Zm00001d026165	10	140169659	140174926	GT8 superfamily
Zm00001d027287	1	1835495	1836895	GT47 superfamily
Zm00001d027311	1	2746424	2749031	GT47 superfamily
Zm00001d027638	1	9730995	9732407	GT47 superfamily
Zm00001d027639	1	9746407	9748213	GT47 superfamily
Zm00001d027642	1	9775794	9777248	GT47 superfamily
Zm00001d027643	1	9781367	9782878	GT47 superfamily
Zm00001d028980	1	53451859	53454849	GT47 superfamily
Zm00001d029862	1	90963400	90964767	GT47 superfamily
Zm00001d032173	1	215568141	215570977	GT47 superfamily
Zm00001d032791	1	238234569	238235954	GT47 superfamily
Zm00001d032794	1	238323642	238325447	GT47 superfamily
Zm00001d032795	1	238333316	238334770	GT47 superfamily
Zm00001d032797	1	238401114	238402655	GT47 superfamily
Zm00001d033142	1	252068960	252069796	GT47 superfamily
Zm00001d033544	1	266537346	266541066	GT47 superfamily
Zm00001d002609	2	16657272	16658702	GT47 superfamily
Zm00001d003878	2	64526539	64530682	GT47 superfamily
Zm00001d040069	3	25782277	25782778	GT47 superfamily
Zm00001d041181	3	103109494	103111162	GT47 superfamily
Zm00001d042276	3	158610655	158612902	GT47 superfamily
Zm00001d042279	3	158645568	158648768	GT47 superfamily
Zm00001d042281	3	158680072	158683235	GT47 superfamily
Zm00001d042333	3	161628409	161632125	GT47 superfamily
Zm00001d042820	3	181129855	181135722	GT47 superfamily
Zm00001d043134	3	189960093	189965411	GT47 superfamily
Zm00001d044094	3	218986506	218988848	GT47 superfamily
Zm00001d044663	3	234337616	234340997	GT47 superfamily
Zm00001d049756	4	43203489	43204502	GT47 superfamily
Zm00001d051954	4	175236180	175238003	GT47 superfamily
Zm00001d052301	4	186426897	186430232	GT47 superfamily
Zm00001d053719	4	239822270	239826055	GT47 superfamily
Zm00001d013199	5	6337532	6344646	GT47 superfamily
Zm00001d014717	5	60360935	60365129	GT47 superfamily
Zm00001d015600	5	100360950	100370156	GT47 superfamily
Zm00001d017202	5	188703491	188705717	GT47 superfamily
Zm00001d038854	6	165898066	165902250	GT47 superfamily
Zm00001d038905	6	166761639	166768315	GT47 superfamily
Zm00001d019053	7	14299221	14301776	GT47 superfamily
Zm00001d021821	7	163714668	163720328	GT47 superfamily
Zm00001d008425	8	8351568	8355320	GT47 superfamily
Zm00001d009409	8	63303336	63307427	GT47 superfamily
Zm00001d009465	8	65746229	65749118	GT47 superfamily
Zm00001d011959	8	165240608	165244472	GT47 superfamily
Zm00001d011964	8	165280380	165283828	GT47 superfamily
Zm00001d045149	9	14333779	14335680	GT47 superfamily
Zm00001d047109	9	118810850	118811696	GT47 superfamily
Zm00001d047562	9	135605511	135608671	GT47 superfamily
Zm00001d048298	9	154124096	154129188	GT47 superfamily
Zm00001d048387	9	155347374	155348984	GT47 superfamily
Zm00001d048389	9	155394466	155396205	GT47 superfamily
Zm00001d048532	9	157944066	157946367	GT47 superfamily
Zm00001d023291	10	2233456	2236785	GT47 superfamily
Zm00001d026066	10	137455971	137457804	GT47 superfamily
Zm00001d026580	10	148343086	148346303	GT47 superfamily
Zm00001d030482	1	136727590	136728337	GT31 superfamily
Zm00001d033573	1	267369927	267375653	GT31 superfamily
Zm00001d033748	1	272708766	272711777	GT31 superfamily
Zm00001d034508	1	294977406	294980797	GT31 superfamily
Zm00001d034511	1	295100525	295105366	GT31 superfamily
Zm00001d007762	2	239241947	239246342	GT31 superfamily
Zm00001d007764	2	239261101	239265459	GT31 superfamily
Zm00001d040724	3	60048141	60062020	GT31 superfamily
Zm00001d041504	3	124540297	124543804	GT31 superfamily
Zm00001d044471	3	229102333	229103615	GT31 superfamily
Zm00001d049617	4	37707197	37711570	GT31 superfamily
Zm00001d050251	4	76390366	76395911	GT31 superfamily
Zm00001d050885	4	128462507	128465617	GT31 superfamily
Zm00001d052499	4	191499039	191499772	GT31 superfamily
Zm00001d053825	4	241807558	241811083	GT31 superfamily
Zm00001d013052	5	3881567	3886173	GT31 superfamily
Zm00001d013804	5	20982259	20986759	GT31 superfamily
Zm00001d014361	5	42781755	42792622	GT31 superfamily
Zm00001d016891	5	179458140	179464303	GT31 superfamily
Zm00001d018312	5	218290674	218291669	GT31 superfamily
Zm00001d035090	6	4848921	4853314	GT31 superfamily
Zm00001d036240	6	78616639	78622934	GT31 superfamily
Zm00001d037233	6	117049106	117054838	GT31 superfamily
Zm00001d038924	6	167109322	167110362	GT31 superfamily
Zm00001d019014	7	12859811	12860437	GT31 superfamily
Zm00001d019094	7	16036984	16043523	GT31 superfamily
Zm00001d020692	7	128747473	128750503	GT31 superfamily
Zm00001d009997	8	93874492	93879064	GT31 superfamily
Zm00001d012234	8	170600288	170602763	GT31 superfamily
Zm00001d044823	9	3919975	3927274	GT31 superfamily
Zm00001d045146	9	14229712	14234670	GT31 superfamily
Zm00001d045297	9	18168554	18175673	GT31 superfamily
Zm00001d027717	1	12042589	12043629	Expansin gene family
Zm00001d027718	1	12073317	12074572	Expansin gene family
Zm00001d031904	1	206156272	206157117	Expansin gene family
Zm00001d031906	1	206261034	206261843	Expansin gene family
Zm00001d031907	1	206384948	206385757	Expansin gene family
Zm00001d032876	1	241255757	241256662	Expansin gene family
Zm00001d032881	1	241337548	241339026	Expansin gene family
Zm00001d032882	1	241341946	241343005	Expansin gene family
Zm00001d032883	1	241396118	241397644	Expansin gene family
Zm00001d032884	1	241404608	241405864	Expansin gene family
Zm00001d032885	1	241441141	241441879	Expansin gene family
Zm00001d032886	1	241477943	241478701	Expansin gene family
Zm00001d034663	1	299194181	299196764	Expansin gene family
Zm00001d027281	1	1610483	1611686	Expansin gene family
Zm00001d027283	1	1715993	1716949	Expansin gene family
Zm00001d027520	1	7356309	7358599	Expansin gene family
Zm00001d029783	1	86734087	86736135	Expansin gene family
Zm00001d029827	1	89015335	89016583	Expansin gene family
Zm00001d029899	1	93193094	93195786	Expansin gene family
Zm00001d029903	1	93424792	93426256	Expansin gene family
Zm00001d029906	1	93520069	93521826	Expansin gene family
Zm00001d029907	1	93607426	93608645	Expansin gene family
Zm00001d029913	1	93847218	93848525	Expansin gene family
Zm00001d033231	1	255266246	255275500	Expansin gene family
Zm00001d002548	2	15188664	15192121	Expansin gene family
Zm00001d006399	2	206593087	206594087	Expansin gene family
Zm00001d002860	2	24851162	24854883	Expansin gene family
Zm00001d004586	2	120064675	120068672	Expansin gene family
Zm00001d006360	2	205697587	205699901	Expansin gene family
Zm00001d040247	3	33681248	33682108	Expansin gene family
Zm00001d040249	3	33801129	33802069	Expansin gene family
Zm00001d040379	3	40803245	40804697	Expansin gene family
Zm00001d043047	3	187342506	187347984	Expansin gene family
Zm00001d040608	3	53284329	53285135	Expansin gene family
Zm00001d040609	3	53438352	53439161	Expansin gene family
Zm00001d051368	4	156126172	156127387	Expansin gene family
Zm00001d012957	5	2355513	2357943	Expansin gene family
Zm00001d016022	5	140073262	140074557	Expansin gene family
Zm00001d016024	5	140140315	140141621	Expansin gene family
Zm00001d016025	5	140150560	140151594	Expansin gene family
Zm00001d016027	5	140214744	140215966	Expansin gene family
Zm00001d016035	5	140762380	140763279	Expansin gene family
Zm00001d016054	5	141752732	141753952	Expansin gene family
Zm00001d016056	5	141858401	141859443	Expansin gene family
Zm00001d014826	5	64619632	64621266	Expansin gene family
Zm00001d017377	5	193862002	193866500	Expansin gene family
Zm00001d017493	5	197521765	197523503	Expansin gene family
Zm00001d017494	5	197532011	197533798	Expansin gene family
Zm00001d017495	5	197539628	197541548	Expansin gene family
Zm00001d017731	5	205527426	205528156	Expansin gene family
Zm00001d017732	5	205531148	205531960	Expansin gene family
Zm00001d017733	5	205534901	205535713	Expansin gene family
Zm00001d017734	5	205538280	205542962	Expansin gene family
Zm00001d017735	5	205560304	205561065	Expansin gene family
Zm00001d017736	5	205576400	205576981	Expansin gene family
Zm00001d017737	5	205579980	205580792	Expansin gene family
Zm00001d017740	5	205615626	205616553	Expansin gene family
Zm00001d017741	5	205692143	205692622	Expansin gene family
Zm00001d035083	6	4189141	4190124	Expansin gene family
Zm00001d035100	6	5230046	5230925	Expansin gene family
Zm00001d035101	6	5347184	5347899	Expansin gene family
Zm00001d035102	6	5402274	5403115	Expansin gene family
Zm00001d035104	6	5479514	5480229	Expansin gene family
Zm00001d035108	6	5626198	5627048	Expansin gene family
Zm00001d035109	6	5643325	5644175	Expansin gene family
Zm00001d035111	6	5705986	5706852	Expansin gene family
Zm00001d035112	6	5765395	5766989	Expansin gene family
Zm00001d036299	6	82823933	82825204	Expansin gene family
Zm00001d038476	6	158313985	158316132	Expansin gene family
Zm00001d019557	7	42523000	42523997	Expansin gene family
Zm00001d019560	7	42572171	42573747	Expansin gene family
Zm00001d045571	9	27017282	27018543	Expansin gene family
Zm00001d046723	9	103579654	103582402	Expansin gene family
Zm00001d047353	9	127329907	127330783	Expansin gene family
Zm00001d048418	9	155936872	155938274	Expansin gene family
Zm00001d045792	9	39400431	39401891	Expansin gene family
Zm00001d045861	9	44259518	44260979	Expansin gene family
Zm00001d047087	9	118041045	118043785	Expansin gene family
Zm00001d047089	9	118067914	118069999	Expansin gene family
Zm00001d047090	9	118161559	118163554	Expansin gene family
Zm00001d047091	9	118283556	118284905	Expansin gene family
Zm00001d047093	9	118315435	118316761	Expansin gene family
Zm00001d047094	9	118434971	118436207	Expansin gene family
Zm00001d047096	9	118500651	118502119	Expansin gene family
Zm00001d047135	9	119578065	119583754	Expansin gene family
Zm00001d047142	9	119868347	119871722	Expansin gene family
Zm00001d047146	9	120060911	120062380	Expansin gene family
Zm00001d047147	9	120085538	120087007	Expansin gene family
Zm00001d048344	9	154803800	154805750	Expansin gene family
Zm00001d048384	9	155293350	155294431	Expansin gene family
Zm00001d025018	10	99917607	99918841	Expansin gene family
Zm00001d026014	10	136038819	136049423	Expansin gene family
Zm00001d026169	10	140263541	140265009	Expansin gene family
Zm00001d026170	10	140281944	140283238	Expansin gene family
Zm00001d026171	10	140287617	140288445	Expansin gene family
Zm00001d027313	1	2781142	2782403	XTH superfamily
Zm00001d027368	1	3811533	3812285	XTH superfamily
Zm00001d029814	1	88197224	88198631	XTH superfamily
Zm00001d030103	1	105862947	105867700	XTH superfamily
Zm00001d002193	2	7733258	7735211	XTH superfamily
Zm00001d002409	2	12116462	12118240	XTH superfamily
Zm00001d002410	2	12121541	12122951	XTH superfamily
Zm00001d002412	2	12176650	12177961	XTH superfamily
Zm00001d050201	4	73396073	73397331	XTH superfamily
Zm00001d051526	4	161421254	161441845	XTH superfamily
Zm00001d051867	4	172767580	172769133	XTH superfamily
Zm00001d052651	4	195816208	195818206	XTH superfamily
Zm00001d053320	4	225975437	225977027	XTH superfamily
Zm00001d053961	4	244355937	244357746	XTH superfamily
Zm00001d014613	5	55643859	55644731	XTH superfamily
Zm00001d014614	5	55728563	55730160	XTH superfamily
Zm00001d014615	5	55728573	55730436	XTH superfamily
Zm00001d014617	5	55870950	55872441	XTH superfamily
Zm00001d015977	5	135998432	136000046	XTH superfamily
Zm00001d017699	5	204537835	204540181	XTH superfamily
Zm00001d020392	7	111021187	111023397	XTH superfamily
Zm00001d021667	7	159561272	159563354	XTH superfamily
Zm00001d009309	8	53994255	53995138	XTH superfamily
Zm00001d044775	9	2067198	2068863	XTH superfamily
Zm00001d044776	9	2120385	2121582	XTH superfamily
Zm00001d046007	9	53772068	53773355	XTH superfamily
Zm00001d047970	9	146682816	146686329	XTH superfamily
Zm00001d024071	10	41457090	41458519	XTH superfamily
Zm00001d024378	10	68054718	68056244	XTH superfamily
Zm00001d024379	10	68164948	68165808	XTH superfamily
Zm00001d024382	10	68270859	68272288	XTH superfamily
Zm00001d024386	10	68324451	68325959	XTH superfamily
Zm00001d024392	10	68477775	68478941	XTH superfamily
Zm00001d026250	10	141994182	141995509	XTH superfamily
Zm00001d026251	10	142016433	142018131	XTH superfamily
Zm00001d028427	1	34657783	34659222	PGases gene family
Zm00001d032950	1	244489885	244492952	PGases gene family
Zm00001d028825	1	47748642	47754005	PGases gene family
Zm00001d028654	1	41844935	41848759	PGases gene family
Zm00001d029151	1	60743343	60747986	PGases gene family
Zm00001d032346	1	223326874	223334279	PGases gene family
Zm00001d031577	1	195092276	195093628	PGases gene family
Zm00001d034293	1	288651708	288652510	PGases gene family
Zm00001d031839	1	203326138	203327986	PGases gene family
Zm00001d033880	1	277273025	277273817	PGases gene family
Zm00001d028653	1	41833738	41838204	PGases gene family
Zm00001d034072	1	278126093	278132841	PGases gene family
Zm00001d033188	1	253276754	253278199	PGases gene family
Zm00001d002292	2	9672073	9678050	PGases gene family
Zm00001d005598	2	180222268	180234088	PGases gene family
Zm00001d041679	3	133009146	133013325	PGases gene family
Zm00001d042943	3	184610890	184614351	PGases gene family
Zm00001d040667	3	57058571	57062010	PGases gene family
Zm00001d048954	4	10618189	10622104	PGases gene family
Zm00001d049804	4	45379191	45380959	PGases gene family
Zm00001d017601	5	201313634	201316918	PGases gene family
Zm00001d017794	5	206995293	206996414	PGases gene family
Zm00001d018350	5	219015403	219016722	PGases gene family
Zm00001d013245	5	6952560	6954002	PGases gene family
Zm00001d018548	5	222778069	222780034	PGases gene family
Zm00001d037784	6	137680490	137684176	PGases gene family
Zm00001d037087	6	111762433	111763755	PGases gene family
Zm00001d037310	6	120276986	120278337	PGases gene family
Zm00001d038116	6	148505772	148507560	PGases gene family
Zm00001d037934	6	142590235	142594536	PGases gene family
Zm00001d038339	6	154855075	154855869	PGases gene family
Zm00001d035899	6	58736545	58738571	PGases gene family
Zm00001d021249	7	146833035	146836048	PGases gene family
Zm00001d021026	7	140795172	140796635	PGases gene family
Zm00001d020093	7	91456986	91467926	PGases gene family
Zm00001d020788	7	132730686	132731481	PGases gene family
Zm00001d011792	8	161705740	161709095	PGases gene family
Zm00001d012433	8	174376458	174380066	PGases gene family
Zm00001d009908	8	88820372	88824486	PGases gene family
Zm00001d009967	8	92806471	92809519	PGases gene family
Zm00001d009717	8	77524892	77526895	PGases gene family
Zm00001d010681	8	124135102	124137466	PGases gene family
Zm00001d011369	8	148782535	148785419	PGases gene family
Zm00001d046855	9	108417554	108419212	PGases gene family
Zm00001d047683	9	139193291	139198582	PGases gene family
Zm00001d045420	9	21559799	21560914	PGases gene family
Zm00001d047796	9	141979586	141983345	PGases gene family
Zm00001d045078	9	11791329	11792570	PGases gene family
Zm00001d047915	9	145099813	145101252	PGases gene family
Zm00001d047774	9	141475604	141479079	PGases gene family
Zm00001d047797	9	142003891	142008103	PGases gene family
Zm00001d026311	10	143365795	143369286	PGases gene family
Zm00001d026399	10	145256836	145257953	PGases gene family
Zm00001d027441	1	5431259	5434466	PME gene family
Zm00001d034727	1	300812534	300816835	PME gene family
Zm00001d030583	1	146258219	146259989	PME gene family
Zm00001d034551	1	296036999	296045917	PME gene family
Zm00001d034552	1	296067356	296069221	PME gene family
Zm00001d034559	1	296317213	296319077	PME gene family
Zm00001d039668	3	11443869	11446022	PME gene family
Zm00001d040589	3	51740462	51742521	PME gene family
Zm00001d040725	3	60285344	60288098	PME gene family
Zm00001d040965	3	85292411	85294313	PME gene family
Zm00001d042556	3	171674280	171676629	PME gene family
Zm00001d044110	3	219541267	219545352	PME gene family
Zm00001d044177	3	221192862	221194108	PME gene family
Zm00001d048696	4	3440984	3444303	PME gene family
Zm00001d052103	4	179678569	179682211	PME gene family
Zm00001d053395	4	229171718	229174509	PME gene family
Zm00001d050149	4	69353358	69355399	PME gene family
Zm00001d013032	5	3489366	3491526	PME gene family
Zm00001d015129	5	76648261	76651007	PME gene family
Zm00001d015820	5	123889597	123890257	PME gene family
Zm00001d015821	5	123917296	123923030	PME gene family
Zm00001d015825	5	124310981	124316460	PME gene family
Zm00001d034990	6	1282754	1285886	PME gene family
Zm00001d036815	6	101854366	101855598	PME gene family
Zm00001d036816	6	101867735	101868967	PME gene family
Zm00001d036818	6	101960641	101962552	PME gene family
Zm00001d036819	6	102081528	102082981	PME gene family
Zm00001d036820	6	102179233	102180693	PME gene family
Zm00001d036821	6	102225125	102226357	PME gene family
Zm00001d036822	6	102234771	102236003	PME gene family
Zm00001d036823	6	102273075	102274307	PME gene family
Zm00001d036824	6	102772247	102773789	PME gene family
Zm00001d037013	6	109004652	109005645	PME gene family
Zm00001d038874	6	166206492	166209003	PME gene family
Zm00001d038875	6	166212064	166214501	PME gene family
Zm00001d019282	7	25495547	25499141	PME gene family
Zm00001d020615	7	125162651	125167090	PME gene family
Zm00001d020931	7	136913647	136915619	PME gene family
Zm00001d021964	7	167208857	167210578	PME gene family
Zm00001d009057	8	33664994	33667211	PME gene family
Zm00001d009167	8	40630094	40633047	PME gene family
Zm00001d009341	8	57438030	57440184	PME gene family
Zm00001d009667	8	75122095	75124917	PME gene family
Zm00001d011156	8	141117980	141120416	PME gene family
Zm00001d011444	8	150552450	150556599	PME gene family
Zm00001d045974	9	51114232	51116210	PME gene family
Zm00001d048079	9	149449795	149452163	PME gene family
Zm00001d023813	10	22948296	22951424	PME gene family
Zm00001d028819	1	47589891	47591591	UGD, UDP-GlcA decarboxylase, UGE, UXE, GMD
Zm00001d029441	1	70619120	70621305	UGD, UDP-GlcA decarboxylase, UGE, UXE, GMD
Zm00001d030622	1	149243614	149244294	UGD, UDP-GlcA decarboxylase, UGE, UXE, GMD
Zm00001d032100	1	212823128	212826208	UGD, UDP-GlcA decarboxylase, UGE, UXE, GMD
Zm00001d032180	1	216006333	216008309	UGD, UDP-GlcA decarboxylase, UGE, UXE, GMD
Zm00001d028351	1	31656065	31659891	UGD, UDP-GlcA decarboxylase, UGE, UXE, GMD
Zm00001d030643	1	150363933	150365508	UGD, UDP-GlcA decarboxylase, UGE, UXE, GMD
Zm00001d030712	1	155196623	155201582	UGD, UDP-GlcA decarboxylase, UGE, UXE, GMD
Zm00001d032992	1	246072019	246074488	UGD, UDP-GlcA decarboxylase, UGE, UXE, GMD
Zm00001d002124	2	6269424	6271525	UGD, UDP-GlcA decarboxylase, UGE, UXE, GMD
Zm00001d003431	2	44205146	44207351	UGD, UDP-GlcA decarboxylase, UGE, UXE, GMD
Zm00001d003617	2	50619615	50621030	UGD, UDP-GlcA decarboxylase, UGE, UXE, GMD
Zm00001d005792	2	188842874	188845587	UGD, UDP-GlcA decarboxylase, UGE, UXE, GMD
Zm00001d007211	2	224791439	224792214	UGD, UDP-GlcA decarboxylase, UGE, UXE, GMD
Zm00001d007290	2	226920403	226923007	UGD, UDP-GlcA decarboxylase, UGE, UXE, GMD
Zm00001d007707	2	237891870	237893696	UGD, UDP-GlcA decarboxylase, UGE, UXE, GMD
Zm00001d002726	2	20519841	20526507	UGD, UDP-GlcA decarboxylase, UGE, UXE, GMD
Zm00001d040649	3	55958222	55960364	UGD, UDP-GlcA decarboxylase, UGE, UXE, GMD
Zm00001d040650	3	56240764	56246825	UGD, UDP-GlcA decarboxylase, UGE, UXE, GMD
Zm00001d041600	3	129353827	129354513	UGD, UDP-GlcA decarboxylase, UGE, UXE, GMD
Zm00001d042624	3	174359812	174361198	UGD, UDP-GlcA decarboxylase, UGE, UXE, GMD
Zm00001d042625	3	174362235	174362897	UGD, UDP-GlcA decarboxylase, UGE, UXE, GMD
Zm00001d042983	3	185812615	185814453	UGD, UDP-GlcA decarboxylase, UGE, UXE, GMD
Zm00001d043509	3	202333699	202335784	UGD, UDP-GlcA decarboxylase, UGE, UXE, GMD
Zm00001d044585	3	232636615	232638157	UGD, UDP-GlcA decarboxylase, UGE, UXE, GMD
Zm00001d050082	4	64847021	64848362	UGD, UDP-GlcA decarboxylase, UGE, UXE, GMD
Zm00001d048648	4	2606137	2607496	UGD, UDP-GlcA decarboxylase, UGE, UXE, GMD
Zm00001d015934	5	132637131	132639444	UGD, UDP-GlcA decarboxylase, UGE, UXE, GMD
Zm00001d016906	5	179662037	179665352	UGD, UDP-GlcA decarboxylase, UGE, UXE, GMD
Zm00001d038794	6	164493063	164495421	UGD, UDP-GlcA decarboxylase, UGE, UXE, GMD
Zm00001d020586	7	123729032	123731282	UGD, UDP-GlcA decarboxylase, UGE, UXE, GMD
Zm00001d022460	7	178138828	178142500	UGD, UDP-GlcA decarboxylase, UGE, UXE, GMD
Zm00001d022567	7	180098157	180099857	UGD, UDP-GlcA decarboxylase, UGE, UXE, GMD
Zm00001d019753	7	56253231	56254499	UGD, UDP-GlcA decarboxylase, UGE, UXE, GMD
Zm00001d020597	7	124200117	124201946	UGD, UDP-GlcA decarboxylase, UGE, UXE, GMD
Zm00001d022104	7	170386654	170389910	UGD, UDP-GlcA decarboxylase, UGE, UXE, GMD
Zm00001d008334	8	5578197	5580631	UGD, UDP-GlcA decarboxylase, UGE, UXE, GMD
Zm00001d009899	8	88359892	88361920	UGD, UDP-GlcA decarboxylase, UGE, UXE, GMD
Zm00001d009128	8	38514311	38515685	UGD, UDP-GlcA decarboxylase, UGE, UXE, GMD
Zm00001d010793	8	127990790	127992883	UGD, UDP-GlcA decarboxylase, UGE, UXE, GMD
Zm00001d011442	8	150519246	150520878	UGD, UDP-GlcA decarboxylase, UGE, UXE, GMD
Zm00001d012766	8	180363894	180365434	UGD, UDP-GlcA decarboxylase, UGE, UXE, GMD
Zm00001d045048	9	11038810	11041663	UGD, UDP-GlcA decarboxylase, UGE, UXE, GMD
Zm00001d047251	9	124082088	124087894	UGD, UDP-GlcA decarboxylase, UGE, UXE, GMD
Zm00001d048322	9	154481262	154483447	UGD, UDP-GlcA decarboxylase, UGE, UXE, GMD
Zm00001d025588	10	123299914	123302351	UGD, UDP-GlcA decarboxylase, UGE, UXE, GMD
Zm00001d024308	10	63095796	63097455	UGD, UDP-GlcA decarboxylase, UGE, UXE, GMD
Zm00001d029353	1	67108827	67116860	COMT gene family
Zm00001d029356	1	67228813	67231314	COMT gene family
Zm00001d029359	1	67311965	67314047	COMT gene family
Zm00001d032083	1	212104378	212105884	COMT gene family
Zm00001d004624	2	122503563	122505289	COMT gene family
Zm00001d004687	2	130922661	130927653	COMT gene family
Zm00001d004689	2	131242393	131243911	COMT gene family
Zm00001d004921	2	148710174	148711618	COMT gene family
Zm00001d048625	4	1562955	1564019	COMT gene family
Zm00001d049020	4	12826628	12828071	COMT gene family
Zm00001d049179	4	19409404	19410924	COMT gene family
Zm00001d049181	4	19551606	19552856	COMT gene family
Zm00001d049265	4	23633672	23635389	COMT gene family
Zm00001d049303	4	25435249	25437483	COMT gene family
Zm00001d049541	4	33817769	33820095	COMT gene family
Zm00001d051870	4	172950400	172953761	COMT gene family
Zm00001d051934	4	174841809	174843540	COMT gene family
Zm00001d052683	4	197237690	197239606	COMT gene family
Zm00001d052684	4	197342659	197344357	COMT gene family
Zm00001d053156	4	216943521	216945053	COMT gene family
Zm00001d038699	6	162814646	162816895	COMT gene family
Zm00001d038700	6	162852670	162854092	COMT gene family
Zm00001d038702	6	162915254	162916766	COMT gene family
Zm00001d038703	6	162999184	163000694	COMT gene family
Zm00001d019613	7	46353759	46366865	COMT gene family
Zm00001d010736	8	126378027	126380486	COMT gene family
Zm00001d047192	9	121530758	121532387	COMT gene family
Zm00001d047194	9	121579799	121581288	COMT gene family
Zm00001d048087	9	149888756	149890173	COMT gene family
Zm00001d023254	10	1478285	1479779	COMT gene family
Zm00001d023257	10	1491777	1493140	COMT gene family
Zm00001d024120	10	47326176	47327585	COMT gene family
Zm00001d005998	2	194954684	194956316	CCoAOMT1 gene family
Zm00001d052842	4	202395006	202396286	CCoAOMT1 gene family
Zm00001d052841	4	202392492	202393630	CCoAOMT1 gene family
Zm00001d036293	6	82193275	82194916	CCoAOMT1 gene family
Zm00001d045206	9	16076158	16081626	CCoAOMT1 gene family
Zm00001d027711	1	11719840	11725110	4CL gene family
Zm00001d033055	1	248794392	248798772	4CL gene family
Zm00001d032107	1	213151287	213157154	4CL gene family
Zm00001d032103	1	213126776	213129233	4CL gene family
Zm00001d030132	1	108199942	108209147	4CL gene family
Zm00001d027519	1	7339915	7346200	4CL gene family
Zm00001d003702	2	55231147	55233488	4CL gene family
Zm00001d039274	3	903521	918970	4CL gene family
Zm00001d050224	4	74614191	74625017	4CL gene family
Zm00001d051529	4	161594500	161598938	4CL gene family
Zm00001d052096	4	179490479	179492290	4CL gene family
Zm00001d050295	4	79407612	79412327	4CL gene family
Zm00001d015459	5	91459227	91463857	4CL gene family
Zm00001d018660	7	2084866	2087283	4CL gene family
Zm00001d019957	7	80232185	80242102	4CL gene family
Zm00001d012144	8	168855687	168867132	4CL gene family
Zm00001d046915	9	110360513	110367095	4CL gene family
Zm00001d027249	1	336177	337092	PAL gene family
Zm00001d029015	1	54941440	54943661	PAL gene family
Zm00001d033286	1	257622515	257624760	PAL gene family
Zm00001d003015	2	29467931	29470598	PAL gene family
Zm00001d003016	2	29538173	29541434	PAL gene family
Zm00001d041448	3	120543649	120546836	PAL gene family
Zm00001d042538	3	171192760	171203253	PAL gene family
Zm00001d051161	4	146706971	146710589	PAL gene family
Zm00001d051163	4	146793740	146798809	PAL gene family
Zm00001d051164	4	146803392	146803865	PAL gene family
Zm00001d051166	4	146846109	146848259	PAL gene family
Zm00001d053619	4	236769086	236771223	PAL gene family
Zm00001d017274	5	191418711	191422345	PAL gene family
Zm00001d017276	5	191474696	191476810	PAL gene family
Zm00001d017279	5	191539072	191541219	PAL gene family
Zm00001d017275	5	191467430	191471500	PAL gene family
Zm00001d020933	7	136990480	136992305	PAL gene family
Zm00001d008712	8	17571452	17574641	PAL gene family
Zm00001d030090	1	104849146	104852816	CCR gene family
Zm00001d031488	1	191775035	191776945	CCR gene family
Zm00001d031802	1	202214939	202217025	CCR gene family
Zm00001d032152	1	214573739	214579407	CCR gene family
Zm00001d006037	2	195921515	195924088	CCR gene family
Zm00001d007644	2	236816516	236817445	CCR gene family
Zm00001d044122	3	219867858	219869656	CCR gene family
Zm00001d043013	3	186512958	186514956	CCR gene family
Zm00001d050417	4	86983204	86986239	CCR gene family
Zm00001d051938	4	174854965	174856718	CCR gene family
Zm00001d012980	5	2680365	2689832	CCR gene family
Zm00001d015956	5	134163807	134172264	CCR gene family
Zm00001d015513	5	94710366	94713355	CCR gene family
Zm00001d014481	5	49727067	49734313	CCR gene family
Zm00001d012981	5	2680388	2692291	CCR gene family
Zm00001d012982	5	2772181	2774600	CCR gene family
Zm00001d019669	7	49321600	49323862	CCR gene family
Zm00001d020957	7	137711314	137713490	CCR gene family
Zm00001d020970	7	138208287	138210135	CCR gene family
Zm00001d020958	7	137739132	137740896	CCR gene family
Zm00001d022060	7	169189624	169191433	CCR gene family
Zm00001d020961	7	137989627	137992577	CCR gene family
Zm00001d008331	8	5481789	5500666	CCR gene family
Zm00001d009666	8	75117321	75122209	CCR gene family
Zm00001d008332	8	5543056	5547838	CCR gene family
Zm00001d011438	8	150482983	150484456	CCR gene family
Zm00001d046714	9	103118697	103123559	CCR gene family
Zm00001d046700	9	102880577	102884899	CCR gene family
Zm00001d046811	9	106801933	106804839	CCR gene family
Zm00001d046333	9	81219767	81228535	CCR gene family
Zm00001d046713	9	103111168	103112019	CCR gene family
Zm00001d046697	9	102852827	102859765	CCR gene family
Zm00001d026371	10	144458006	144460016	CCR gene family
Zm00001d026370	10	144452263	144458167	CCR gene family
Zm00001d026369	10	144444247	144447064	CCR gene family
Zm00001d024231	10	58449887	58454061	CCR gene family
Zm00001d029519	1	74249436	74251275	C3’H, C4H, F5H
Zm00001d029243	1	63574227	63576200	C3’H, C4H, F5H
Zm00001d032467	1	227648295	227649464	C3’H, C4H, F5H
Zm00001d027423	1	4909652	4914685	C3’H, C4H, F5H
Zm00001d005577	2	179271866	179273524	C3’H, C4H, F5H
Zm00001d043174	3	190625724	190628445	C3’H, C4H, F5H
Zm00001d048626	4	1714288	1716504	C3’H, C4H, F5H
Zm00001d048645	4	2583583	2585267	C3’H, C4H, F5H
Zm00001d048865	4	6682746	6684566	C3’H, C4H, F5H
Zm00001d048875	4	6843103	6844881	C3’H, C4H, F5H
Zm00001d049551	4	34378460	34380111	C3’H, C4H, F5H
Zm00001d049595	4	36761316	36763415	C3’H, C4H, F5H
Zm00001d049690	4	40427966	40429744	C3’H, C4H, F5H
Zm00001d050097	4	65535251	65536825	C3’H, C4H, F5H
Zm00001d050323	4	81389772	81391571	C3’H, C4H, F5H
Zm00001d050628	4	105832297	105836145	C3’H, C4H, F5H
Zm00001d050955	4	133307812	133317401	C3’H, C4H, F5H
Zm00001d052969	4	206592230	206599570	C3’H, C4H, F5H
Zm00001d016471	5	163692385	163693980	C3’H, C4H, F5H
Zm00001d013862	5	23180469	23183875	C3’H, C4H, F5H
Zm00001d038555	6	159789930	159794329	C3’H, C4H, F5H
Zm00001d035069	6	3731898	3733620	C3’H, C4H, F5H
Zm00001d036762	6	99964438	99966266	C3’H, C4H, F5H
Zm00001d036763	6	100071537	100073677	C3’H, C4H, F5H
Zm00001d037849	6	139653712	139656071	C3’H, C4H, F5H
Zm00001d020628	7	125510140	125512430	C3’H, C4H, F5H
Zm00001d012510	8	175694309	175696390	C3’H, C4H, F5H
Zm00001d008985	8	28618425	28620104	C3’H, C4H, F5H
Zm00001d008987	8	28720644	28722575	C3’H, C4H, F5H
Zm00001d008990	8	29048926	29050926	C3’H, C4H, F5H
Zm00001d011932	8	164811359	164812930	C3’H, C4H, F5H
Zm00001d046416	9	88220986	88223951	C3’H, C4H, F5H
Zm00001d046603	9	98458436	98460079	C3’H, C4H, F5H
Zm00001d046758	9	104546942	104549246	C3’H, C4H, F5H
Zm00001d047279	9	125381053	125382929	C3’H, C4H, F5H
Zm00001d047316	9	126363444	126365073	C3’H, C4H, F5H
Zm00001d047452	9	130652403	130653974	C3’H, C4H, F5H
Zm00001d047543	9	134708537	134709517	C3’H, C4H, F5H
Zm00001d047425	9	129655579	129671140	C3’H, C4H, F5H
Zm00001d023210	10	218781	220384	C3’H, C4H, F5H
Zm00001d023625	10	12645178	12646963	C3’H, C4H, F5H
Zm00001d024515	10	75531512	75533071	C3’H, C4H, F5H
Zm00001d024574	10	78836368	78838011	C3’H, C4H, F5H
Zm00001d024875	10	91796481	91798115	C3’H, C4H, F5H
Zm00001d024943	10	96104177	96106076	C3’H, C4H, F5H
Zm00001d025200	10	108836325	108838302	C3’H, C4H, F5H
Zm00001d026581	10	148370335	148374043	C3’H, C4H, F5H
Zm00001d004443	2	112231521	112233025	CAD gene family
Zm00001d002346	2	10649171	10653316	CAD gene family
Zm00001d015618	5	101493553	101498009	CAD gene family
Zm00001d020401	7	111461902	111463362	CAD gene family
Zm00001d020400	7	111430553	111432512	CAD gene family
Zm00001d020402	7	111548597	111550540	CAD gene family
Zm00001d045043	9	10913773	10917850	CAD gene family
Zm00001d024314	10	63672420	63675196	CAD gene family
Zm00001d027946	1	18086164	18087981	HCT gene family
Zm00001d032527	1	229515984	229517919	HCT gene family
Zm00001d027948	1	18147157	18148937	HCT gene family
Zm00001d030542	1	142569190	142571156	HCT gene family
Zm00001d032148	1	214491081	214496190	HCT gene family
Zm00001d033989	1	280531584	280533830	HCT gene family
Zm00001d030540	1	142546785	142548741	HCT gene family
Zm00001d033521	1	265495355	265496719	HCT gene family
Zm00001d003129	2	33327793	33333386	HCT gene family
Zm00001d002370	2	11175858	11179354	HCT gene family
Zm00001d003856	2	62901361	62902707	HCT gene family
Zm00001d005607	2	180548102	180551841	HCT gene family
Zm00001d006260	2	203038721	203039941	HCT gene family
Zm00001d006263	2	203194535	203195885	HCT gene family
Zm00001d007606	2	236201112	236202515	HCT gene family
Zm00001d039840	3	16366920	16369185	HCT gene family
Zm00001d039956	3	20568290	20571434	HCT gene family
Zm00001d040188	3	31148377	31151382	HCT gene family
Zm00001d039833	3	16203110	16205064	HCT gene family
Zm00001d039837	3	16287892	16290203	HCT gene family
Zm00001d039947	3	20216143	20227371	HCT gene family
Zm00001d039951	3	20366779	20367924	HCT gene family
Zm00001d041341	3	113167169	113168502	HCT gene family
Zm00001d050320	4	81159444	81162911	HCT gene family
Zm00001d051334	4	154980581	154984053	HCT gene family
Zm00001d048870	4	6777461	6778828	HCT gene family
Zm00001d048871	4	6782856	6784250	HCT gene family
Zm00001d048872	4	6787107	6788495	HCT gene family
Zm00001d052449	4	190297943	190299313	HCT gene family
Zm00001d017186	5	188273103	188277915	HCT gene family
Zm00001d018367	5	219274877	219276542	HCT gene family
Zm00001d037073	6	111482487	111483803	HCT gene family
Zm00001d036197	6	76734856	76736271	HCT gene family
Zm00001d020530	7	121046188	121056362	HCT gene family
Zm00001d020528	7	120942889	120944774	HCT gene family
Zm00001d021324	7	148944181	148945515	HCT gene family
Zm00001d022592	7	180553678	180555059	HCT gene family
Zm00001d012274	8	171718376	171721067	HCT gene family
Zm00001d045338	9	19192449	19193828	HCT gene family
Zm00001d045091	9	12253405	12254706	HCT gene family
Zm00001d045092	9	12257338	12258660	HCT gene family
Zm00001d023216	10	601188	602564	HCT gene family
Zm00001d028599	1	39928338	39931744	Laccases gene family
Zm00001d028797	1	46411401	46414414	Laccases gene family
Zm00001d007653	2	229898386	229900696	Laccases gene family
Zm00001d042906	3	183578027	183581417	Laccases gene family
Zm00001d042905	3	183568010	183570847	Laccases gene family
Zm00001d043019	3	186606093	186608615	Laccases gene family
Zm00001d042901	3	180514451	180517221	Laccases gene family
Zm00001d042848	3	179122113	179125804	Laccases gene family
Zm00001d048759	4	5033268	5035828	Laccases gene family
Zm00001d052243	4	181527348	181530838	Laccases gene family
Zm00001d052324	4	183733037	183735726	Laccases gene family
Zm00001d049085	4	14426596	14428869	Laccases gene family
Zm00001d048658	4	2262623	2304902	Laccases gene family
Zm00001d018064	5	207890406	207893256	Laccases gene family
Zm00001d038371	6	155675685	155678583	Laccases gene family
Zm00001d020261	7	99631859	99644740	Laccases gene family
Zm00001d020260	7	99535861	99539292	Laccases gene family
Zm00001d012408	8	168753962	168757679	Laccases gene family
Zm00001d012477	8	170035152	170037679	Laccases gene family
Zm00001d008960	8	26583559	26585352	Laccases gene family
Zm00001d046330	9	80614574	80620113	Laccases gene family
Zm00001d023617	10	12166679	12169103	Laccases gene family
Zm00001d027710	1	11524861	11526732	Peroxidases gene family
Zm00001d030002	1	96239847	96242191	Peroxidases gene family
Zm00001d029604	1	77258356	77350693	Peroxidases gene family
Zm00001d028349	1	31249226	31251080	Peroxidases gene family
Zm00001d032854	1	236902800	236904496	Peroxidases gene family
Zm00001d028347	1	31206890	31208507	Peroxidases gene family
Zm00001d028348	1	31242217	31244585	Peroxidases gene family
Zm00001d030199	1	110491642	110494032	Peroxidases gene family
Zm00001d034129	1	279565504	279568404	Peroxidases gene family
Zm00001d031635	1	194570543	194573688	Peroxidases gene family
Zm00001d034128	1	279558893	279560742	Peroxidases gene family
Zm00001d027411	1	4601116	4604608	Peroxidases gene family
Zm00001d029274	1	63645310	63646802	Peroxidases gene family
Zm00001d029279	1	63743878	63744855	Peroxidases gene family
Zm00001d029275	1	63676345	63677920	Peroxidases gene family
Zm00001d032405	1	222203896	222206239	Peroxidases gene family
Zm00001d003707	2	53615948	53617577	Peroxidases gene family
Zm00001d007160	2	216785705	216787386	Peroxidases gene family
Zm00001d007161	2	216821468	216823063	Peroxidases gene family
Zm00001d002901	2	24873124	24875004	Peroxidases gene family
Zm00001d002898	2	24817372	24818971	Peroxidases gene family
Zm00001d002897	2	24813747	24815344	Peroxidases gene family
Zm00001d002899	2	24834408	24836108	Peroxidases gene family
Zm00001d002042	2	4988818	4991087	Peroxidases gene family
Zm00001d003381	2	40676283	40677846	Peroxidases gene family
Zm00001d002004	2	4211269	4213568	Peroxidases gene family
Zm00001d005279	2	162581946	162583322	Peroxidases gene family
Zm00001d007952	2	235918745	235920762	Peroxidases gene family
Zm00001d004459	2	110086901	110089554	Peroxidases gene family
Zm00001d006933	2	212852361	212853812	Peroxidases gene family
Zm00001d006936	2	212990330	212997799	Peroxidases gene family
Zm00001d006937	2	213071989	213073476	Peroxidases gene family
Zm00001d040399	3	41741731	41743930	Peroxidases gene family
Zm00001d041827	3	138772336	138774109	Peroxidases gene family
Zm00001d040364	3	40528179	40530723	Peroxidases gene family
Zm00001d043938	3	210670732	210673561	Peroxidases gene family
Zm00001d040578	3	51165509	51166814	Peroxidases gene family
Zm00001d040702	3	59037273	59044830	Peroxidases gene family
Zm00001d040705	3	59325157	59327502	Peroxidases gene family
Zm00001d052336	4	187360339	187362982	Peroxidases gene family
Zm00001d053839	4	236885902	236889531	Peroxidases gene family
Zm00001d049071	4	13946719	13948647	Peroxidases gene family
Zm00001d053554	4	228852106	228853621	Peroxidases gene family
Zm00001d052285	4	182611473	182613026	Peroxidases gene family
Zm00001d014467	5	47578824	47582832	Peroxidases gene family
Zm00001d016179	5	145337598	145338959	Peroxidases gene family
Zm00001d014341	5	40561774	40564521	Peroxidases gene family
Zm00001d016177	5	145215467	145216705	Peroxidases gene family
Zm00001d016182	5	145508567	145510366	Peroxidases gene family
Zm00001d016185	5	145524164	145526605	Peroxidases gene family
Zm00001d013212	5	6357462	6359213	Peroxidases gene family
Zm00001d014601	5	53198317	53200095	Peroxidases gene family
Zm00001d014603	5	53240113	53241805	Peroxidases gene family
Zm00001d014606	5	53376183	53378023	Peroxidases gene family
Zm00001d014608	5	53395987	53399077	Peroxidases gene family
Zm00001d017996	5	206017966	206019560	Peroxidases gene family
Zm00001d017696	5	199157014	199158382	Peroxidases gene family
Zm00001d036835	6	103312927	103315228	Peroxidases gene family
Zm00001d038598	6	156550363	156552050	Peroxidases gene family
Zm00001d038599	6	156591058	156593132	Peroxidases gene family
Zm00001d037410	6	120912973	120914397	Peroxidases gene family
Zm00001d035336	6	23524505	23526027	Peroxidases gene family
Zm00001d037359	6	118788607	118790352	Peroxidases gene family
Zm00001d035055	6	3284341	3285921	Peroxidases gene family
Zm00001d037550	6	125154676	125157008	Peroxidases gene family
Zm00001d037547	6	125011318	125012919	Peroxidases gene family
Zm00001d037061	6	110782796	110784480	Peroxidases gene family
Zm00001d018619	7	1063124	1064677	Peroxidases gene family
Zm00001d018620	7	1119967	1121310	Peroxidases gene family
Zm00001d020797	7	129096436	129097854	Peroxidases gene family
Zm00001d020808	7	129358205	129362749	Peroxidases gene family
Zm00001d022458	7	172752455	172754699	Peroxidases gene family
Zm00001d022457	7	172767849	172769655	Peroxidases gene family
Zm00001d022456	7	172779032	172780863	Peroxidases gene family
Zm00001d022453	7	172823739	172825501	Peroxidases gene family
Zm00001d021533	7	150019755	150021283	Peroxidases gene family
Zm00001d022290	7	169031101	169033108	Peroxidases gene family
Zm00001d022282	7	168820684	168822522	Peroxidases gene family
Zm00001d022285	7	168904153	168905493	Peroxidases gene family
Zm00001d022281	7	168813612	168815076	Peroxidases gene family
Zm00001d022283	7	168865119	168866686	Peroxidases gene family
Zm00001d022280	7	168806885	168808961	Peroxidases gene family
Zm00001d022289	7	168993726	168995258	Peroxidases gene family
Zm00001d010064	8	96218630	96219966	Peroxidases gene family
Zm00001d008266	8	3296559	3299546	Peroxidases gene family
Zm00001d008299	8	4348465	4350696	Peroxidases gene family
Zm00001d010218	8	102488133	102490149	Peroxidases gene family
Zm00001d008898	8	23636544	23638015	Peroxidases gene family
Zm00001d010409	8	110686795	110688334	Peroxidases gene family
Zm00001d010924	8	129788508	129790424	Peroxidases gene family
Zm00001d009140	8	37807066	37810916	Peroxidases gene family
Zm00001d009373	8	59973029	59975575	Peroxidases gene family
Zm00001d045845	9	41753289	41754945	Peroxidases gene family
Zm00001d045846	9	41760218	41761836	Peroxidases gene family
Zm00001d048413	9	152680514	152682480	Peroxidases gene family
Zm00001d047064	9	113711754	113713347	Peroxidases gene family
Zm00001d047066	9	113823520	113826614	Peroxidases gene family
Zm00001d046184	9	59939835	59941693	Peroxidases gene family
Zm00001d047514	9	130882581	130884348	Peroxidases gene family
Zm00001d046035	9	72700927	72702134	Peroxidases gene family
Zm00001d046186	9	59840503	59842682	Peroxidases gene family
Zm00001d046187	9	59829875	59831505	Peroxidases gene family
Zm00001d047358	9	125427390	125428707	Peroxidases gene family
Zm00001d026357	10	143480399	143482740	Peroxidases gene family
Zm00001d025402	10	116116330	116117984	Peroxidases gene family
Zm00001d024119	10	45703065	45705134	Peroxidases gene family
Zm00001d026683	10	149097312	149098779	Peroxidases gene family
Zm00001d024740	10	85753988	85755325	Peroxidases gene family
Zm00001d024738	10	85745269	85746584	Peroxidases gene family
Zm00001d024753	10	86284199	86285519	Peroxidases gene family
Zm00001d024752	10	86099715	86100737	Peroxidases gene family
Zm00001d024747	10	85855902	85857817	Peroxidases gene family
Zm00001d024745	10	85904372	85906044	Peroxidases gene family
Zm00001d024734	10	85640717	85645627	Peroxidases gene family
