## Supplementary material for "Genetic Architecture of Maize Rind Strength Revealed by the Analysis of Divergently Selected Populations": Table S4

### Sheet: Table S4
Table S4. High priority SNPs selected based on 5% FST from divergent selection for high RPR (C15-H) and low RPR (C15-L)
Phenotype	Chromosome	SNP_position	FST
High RPR	1	37065842	0.916667
High RPR	1	4135548	0.835665
High RPR	1	221942712	0.899606
High RPR	1	37065835	0.916667
High RPR	1	302528197	0.829268
High RPR	1	37065844	0.916667
High RPR	1	302528206	0.829268
High RPR	1	43362775	0.845676
High RPR	1	168184521	0.855263
High RPR	1	37065870	0.916667
High RPR	1	39592711	0.932436
High RPR	1	221942733	0.899606
High RPR	1	14365510	0.814062
High RPR	1	4135566	0.835665
High RPR	1	302528188	0.825
High RPR	1	168184528	0.855263
High RPR	1	39592721	0.885151
High RPR	2	213337472	0.852941
High RPR	2	197606711	0.81452
High RPR	2	213337511	0.852941
High RPR	2	58999686	0.868007
High RPR	2	211751885	0.830819
High RPR	2	212880316	0.825581
High RPR	2	209516960	0.814396
High RPR	2	210289632	0.820513
High RPR	2	218478039	0.809567
High RPR	2	176791443	0.817042
High RPR	2	202589367	0.811416
High RPR	2	213897399	0.928571
High RPR	2	218478038	0.809567
High RPR	2	213337518	0.852941
High RPR	2	209516943	0.814396
High RPR	2	210162393	0.844444
High RPR	2	203193702	0.853904
High RPR	2	207447758	0.846972
High RPR	2	211751747	0.913608
High RPR	2	213470847	0.818182
High RPR	2	202589599	0.823076
High RPR	2	201266100	0.816034
High RPR	2	203286213	0.82127
High RPR	2	20450611	0.942857
High RPR	2	212880302	0.825581
High RPR	2	206073783	0.815942
High RPR	2	213470798	0.818182
High RPR	2	223822873	0.818648
High RPR	2	212951488	0.855263
High RPR	2	212881682	0.857143
High RPR	2	176791395	0.817042
High RPR	2	212951514	0.855263
High RPR	2	32475092	0.815594
High RPR	2	208184955	0.810702
High RPR	2	212880294	0.825581
High RPR	2	201266116	0.816034
High RPR	2	211751720	0.913608
High RPR	2	201266126	0.816034
High RPR	2	208994826	0.81184
High RPR	2	202589373	0.811416
High RPR	2	210289630	0.820513
High RPR	2	2241623	0.877778
High RPR	2	201266115	0.816034
High RPR	2	28931448	0.876121
High RPR	2	202589600	0.823076
High RPR	2	202589598	0.823076
High RPR	3	209235120	0.814815
High RPR	3	153354929	0.879196
High RPR	3	209623037	0.916667
High RPR	3	209623023	0.916667
High RPR	3	212187682	0.9
High RPR	3	212853636	0.824074
High RPR	3	9814969	0.836804
High RPR	3	212335487	0.830357
High RPR	3	9370906	0.9375
High RPR	3	223553085	0.828571
High RPR	3	213845025	0.872093
High RPR	3	9383240	0.825
High RPR	3	9777279	0.833333
High RPR	3	209661005	0.858974
High RPR	3	9820704	0.811321
High RPR	3	214446413	0.913043
High RPR	3	9370945	0.9375
High RPR	3	212335485	0.830357
High RPR	3	209623026	0.916667
High RPR	3	1414151	0.871762
High RPR	3	212853663	0.951923
High RPR	3	9370921	0.9375
High RPR	3	131647492	0.8875
High RPR	3	212187666	0.9
High RPR	3	9370931	0.9375
High RPR	3	212548262	0.846939
High RPR	4	5093257	0.851852
High RPR	4	11094359	0.887097
High RPR	4	11094362	0.887097
High RPR	4	39729031	0.826923
High RPR	4	139237121	0.885443
High RPR	4	155986150	0.812888
High RPR	4	155986159	0.812888
High RPR	4	155986183	0.812888
High RPR	4	155986191	0.812888
High RPR	4	169987877	0.885192
High RPR	4	169987879	0.885192
High RPR	4	173381278	0.86119
High RPR	4	173381295	0.86119
High RPR	4	175913931	0.843137
High RPR	4	175914258	0.81367
High RPR	4	175914291	0.836643
High RPR	4	196507363	0.836735
High RPR	4	196507366	0.836735
High RPR	4	204362763	0.828932
High RPR	4	204446883	0.891304
High RPR	4	204446965	0.85285
High RPR	4	214483938	0.848717
High RPR	4	214483941	0.848717
High RPR	5	216583872	0.81
High RPR	5	1723846	0.860525
High RPR	5	187253964	0.872093
High RPR	5	14170102	0.843211
High RPR	5	192702059	0.850268
High RPR	5	154062054	0.888889
High RPR	5	14326224	0.850029
High RPR	5	221344628	0.810519
High RPR	5	221344661	0.810519
High RPR	5	6655550	0.813829
High RPR	5	221344627	0.810519
High RPR	5	177041458	0.823529
High RPR	5	191470261	0.889799
High RPR	5	185778472	0.846939
High RPR	5	221344629	0.810519
High RPR	5	221344631	0.810519
High RPR	5	177041438	0.823529
High RPR	6	146434540	0.855556
High RPR	6	110975882	0.837086
High RPR	6	126008913	0.81197
High RPR	6	110975924	0.837086
High RPR	6	110975922	0.837086
High RPR	7	176841531	0.828645
High RPR	7	176841374	0.836533
High RPR	7	5595748	0.896552
High RPR	7	176841376	0.836533
High RPR	7	154092486	0.95
High RPR	7	134909736	0.833333
High RPR	7	5595714	0.896552
High RPR	8	77352886	0.847222
High RPR	8	75151215	0.816667
High RPR	8	73226675	0.918615
High RPR	8	75151226	0.816667
High RPR	8	136973550	0.932436
High RPR	8	102168100	0.854633
High RPR	8	26972142	0.914552
High RPR	8	102168101	0.854633
High RPR	8	25112022	0.928578
High RPR	8	73563953	0.865129
High RPR	8	28574069	0.812601
High RPR	8	73226733	0.903211
High RPR	8	73599936	0.824324
High RPR	8	73599944	0.824324
High RPR	8	102168115	0.854633
High RPR	8	73599943	0.824324
High RPR	9	103640590	0.875669
High RPR	9	155347535	0.979493
High RPR	9	104342673	0.833431
High RPR	9	104342643	0.833431
High RPR	9	104342679	0.833431
High RPR	9	155288294	0.811046
High RPR	10	70877949	0.958333
High RPR	10	59449700	0.837073
High RPR	10	17435993	0.817648
High RPR	10	70877973	0.958333
High RPR	10	139066037	0.918232
High RPR	10	59449671	0.837073
High RPR	10	34318240	0.837189
High RPR	10	59449662	0.837073
High RPR	10	73751917	0.828947
High RPR	10	89425285	0.947908
High RPR	10	59449655	0.837073
High RPR	10	70877962	0.958333
High RPR	10	70877963	0.958333
High RPR	10	23170923	0.819444
High RPR	10	17431670	0.81727
High RPR	10	34318247	0.837189
High RPR	10	34318278	0.837189
High RPR	10	73751882	0.828947
High RPR	10	16924567	0.810387
High RPR	10	89425329	0.947908
Low RPR	7	140789110	0.814152
Low RPR	7	59516848	0.831623
Low RPR	9	15853734	0.821324
Low RPR	7	146042079	0.857394
Low RPR	3	191439416	0.865385
Low RPR	7	147725629	0.892157
Low RPR	6	151954360	0.83871
Low RPR	9	91378468	0.832917
Low RPR	3	153385510	0.871795
Low RPR	4	18566747	0.812311
Low RPR	9	108409334	0.821429
Low RPR	6	164546771	0.838235
Low RPR	5	19952244	0.902778
Low RPR	4	205818864	0.875
Low RPR	7	158154204	0.920551
Low RPR	7	147803489	0.830189
Low RPR	7	145304822	0.942857
Low RPR	2	183197500	0.847222
Low RPR	5	5506149	0.819742
Low RPR	9	154806326	0.734025
Low RPR	6	164388708	0.902174
Low RPR	5	216732642	0.804193
Low RPR	7	146092853	0.890783
Low RPR	2	184426588	0.956522
Low RPR	3	155541902	0.780992
Low RPR	9	110605704	0.826923
Low RPR	2	189506978	0.922222
Low RPR	7	148353643	0.829787
Low RPR	7	158154174	0.920551
Low RPR	3	170374649	0.913793
Low RPR	2	149269264	0.817355
Low RPR	1	209543658	0.875
Low RPR	2	238535589	0.804093
Low RPR	10	138350968	0.812938
Low RPR	8	162567180	0.842857
Low RPR	2	238688020	0.832277
Low RPR	7	146042920	0.887097
Low RPR	1	209543657	0.875
Low RPR	8	136973550	0.932436
Low RPR	7	111181013	0.809524
Low RPR	5	19952245	0.902778
Low RPR	5	219439798	0.86011
Low RPR	5	6405418	0.885825
Low RPR	9	19932498	0.806234
Low RPR	4	187394939	0.814367
Low RPR	4	187394954	0.814367
Low RPR	7	142484333	0.830254
Low RPR	10	133097083	0.880005
Low RPR	5	5506158	0.819742
Low RPR	2	238535591	0.804093
Low RPR	6	165372185	0.884615
Low RPR	9	20345103	0.823137
Low RPR	10	126626192	0.872131
Low RPR	7	158092827	0.860636
Low RPR	7	147725633	0.892157
Low RPR	6	166774503	0.892857
Low RPR	7	146042922	0.887097
Low RPR	6	164388725	0.902174
Low RPR	8	177166624	0.816195
Low RPR	1	202181435	0.944444
Low RPR	2	117250316	0.803742
Low RPR	4	184159753	0.826527
Low RPR	9	15993004	0.880899
Low RPR	1	202467296	0.833333
Low RPR	3	153385512	0.871795
Low RPR	7	59516849	0.831623
Low RPR	7	147725698	0.835562
Low RPR	7	142484339	0.830254
Low RPR	10	36112690	0.83871
Low RPR	1	209250661	0.858362
Low RPR	7	144825851	0.883333
Low RPR	9	154806371	0.734025
Low RPR	7	158968521	0.842156
Low RPR	6	163597217	0.868485
Low RPR	5	19952269	0.969697
Low RPR	8	162567182	0.842857
Low RPR	2	189518683	0.512712
Low RPR	9	108409367	0.821429
Low RPR	3	150889009	0.878004
Low RPR	3	193474769	0.857143
Low RPR	9	19196705	0.948276
Low RPR	7	59516836	0.831623
Low RPR	2	12411248	0.95
Low RPR	7	144297128	0.822917
Low RPR	6	163597243	0.868485
Low RPR	9	19196669	0.909091
Low RPR	7	162973014	0.880877
Low RPR	2	185476477	0.822581
Low RPR	4	143882482	0.857143
Low RPR	4	18566742	0.812311
Low RPR	3	150889010	0.878004
Low RPR	7	144839408	0.827116
Low RPR	5	131123489	0.846154
Low RPR	3	214375956	0.880208
Low RPR	1	271956041	0.717764
Low RPR	2	186080069	0.803571
Low RPR	2	12411290	0.95
Low RPR	5	20161584	0.842206
Low RPR	9	156985230	0.810783
Low RPR	10	129135133	0.823529
Low RPR	3	153385511	0.871795
Low RPR	5	5504906	0.83871
Low RPR	1	184643208	0.968085
Low RPR	10	133097107	0.880005
Low RPR	6	165372205	0.919355
Low RPR	7	145774731	0.833333
Low RPR	2	185596801	0.822222
Low RPR	10	130398598	0.875
Low RPR	7	134724988	0.842857
Low RPR	4	85657316	0.890406
Low RPR	9	19713899	0.819877
Low RPR	1	202181419	0.944444
Low RPR	7	146042081	0.857394
Low RPR	1	209250668	0.858362
Low RPR	7	141618848	0.821361
Low RPR	7	144297146	0.814815
Low RPR	9	154806328	0.734025
Low RPR	3	218247550	0.833333
Low RPR	5	216732666	0.804193
Low RPR	1	286683546	0.804878
Low RPR	2	117250303	0.803742
Low RPR	7	146092820	0.890783
Low RPR	3	127607227	0.808248
Low RPR	1	265644216	0.823413
Low RPR	4	184159705	0.826527
Low RPR	8	95289976	0.779846
Low RPR	7	148354351	0.820513
Low RPR	9	18176204	0.848485
Low RPR	5	5978417	0.804878
Low RPR	3	127607198	0.808248
Low RPR	9	100133004	0.816327
Low RPR	2	149269249	0.817355
Low RPR	10	126626195	0.811058
Low RPR	9	154806354	0.734025
Low RPR	6	164546745	0.838235
Low RPR	7	163548051	0.857143
Low RPR	7	140800980	0.884914
Low RPR	10	131515806	0.885417
Low RPR	3	153385503	0.871795
Low RPR	7	147725697	0.835562
Low RPR	6	166648365	0.85
Low RPR	9	15993005	0.880899
Low RPR	1	265644201	0.823413
Low RPR	5	219423786	0.843179
Low RPR	7	146042907	0.887097
Low RPR	6	164546791	0.838235
Low RPR	7	162972994	0.880877
Low RPR	3	150888953	0.878004
Low RPR	2	185596770	0.822222
Low RPR	2	185481468	0.826923
Low RPR	10	131515767	0.885417
Low RPR	10	130398603	0.875
Low RPR	8	169944229	0.79974
Low RPR	9	156835642	0.850917
Low RPR	3	218247546	0.833333
Low RPR	7	147725696	0.835562
Low RPR	5	20161593	0.842206
Low RPR	2	186080100	0.803571
Low RPR	2	189518723	0.512712
Low RPR	7	162973037	0.880877
Low RPR	9	154056394	0.930649
Low RPR	7	158968499	0.842156
Low RPR	1	265644253	0.823413
Low RPR	2	186080092	0.803571
Low RPR	9	156836831	0.839958
Low RPR	9	110561819	0.866667
Low RPR	1	202181416	0.944444
Low RPR	7	144825854	0.883333
Low RPR	4	18566706	0.812311
Low RPR	9	111128690	0.828947
Low RPR	7	163561967	0.852941
