## Supplementary material for "Genetic Architecture of Maize Rind Strength Revealed by the Analysis of Divergently Selected Populations": Table S5

### Sheet: Table S5
Table S5. Genes associated with RPR identified from integration of selection mapping and transcriptome data
Gene ID	Trait	Chr	Start	End	Functions	Arabidopsis ortholog	Gene name
Zm00001d028698	High RPR	1	43439526	43446781	CDP-diacylglycerol--glycerol-3-phosphate 3-phosphatidyltransferase	AT2G39290	PGPS1
Zm00001d032318	High RPR	1	222026472	222026744	-	-	-
Zm00001d028577	High RPR	1	39677011	39677832	DNA-binding protein	AT3G55560	AHL15
Zm00001d028696	High RPR	1	43359353	43361346	Expressed protein	AT2G37300	-
Zm00001d006649	High RPR	2	213393425	213394974	Cytochrome P450 family 87 subfamily A polypeptide 6	AT2G12190	-
Zm00001d002989	High RPR	2	28930870	28935603	Cytokinin oxidase12	-	-
Zm00001d006883	High RPR	2	218526912	218527958	Calmodulin binding protein	AT2G15760	-
Zm00001d006511	High RPR	2	210204093	210207784	Glucose-6-phosphate/phosphate translocator 2 chloroplastic	AT5G54800	GPT1
Zm00001d006590	High RPR	2	211722679	211724978	ARM repeat superfamily protein	AT1G61350
Zm00001d006195	High RPR	2	201274832	201276496	Homeobox-leucine zipper protein ATHB-12	AT2G46680	ATHB-7
Zm00001d006653	High RPR	2	213547650	213548585	ereb62	AT5G19790	RAP2-11
Zm00001d006082	High RPR	2	197602488	197606112	pin11	AT5G16530	PIN5
Zm00001d006627	High RPR	2	212876418	212878508	L-type lectin-domain containing receptor kinase IX.1	AT5G10530	LECRK91
Zm00001d006626	High RPR	2	212800974	212802361	Remorin family protein	AT2G41870	-
Zm00001d006591	High RPR	2	211745003	211746860	F-box domain containing protein	AT1G61340	-
Zm00001d006646	High RPR	2	213344616	213344981	-	-	-
Zm00001d006650	High RPR	2	213435367	213435501	-	-	-
Zm00001d006236	High RPR	2	202580128	202588798	ZmMYB31	AT4G38620	MYB4
Zm00001d042141	High RPR	3	153354829	153357830	Lichenase-2	AT4G16260	-
Zm00001d043868	High RPR	3	212516107	212517456	Metal ion binding protein	-	-
Zm00001d042142	High RPR	3	153382173	153383674	Probable inactive purple acid phosphatase 16	AT3G10150	PAP16
Zm00001d044272	High RPR	3	223519903	223525403	Putative transcription factor bHLH041	AT5G56960	BHLH41
Zm00001d043858	High RPR	3	212290219	212291409	Probable purine permease 4	AT1G30840	PUP4
Zm00001d043881	High RPR	3	212800386	212802531	Digalactosyldiacylglycerol synthase 1 chloroplastic	-	-
Zm00001d039624	High RPR	3	9366940	9370004	Auxin-responsive protein IAA15	-	-
Zm00001d043864	High RPR	3	212467687	212472046	Eukaryotic aspartyl protease family protein	AT3G12700
Zm00001d043947	High RPR	3	214418090	214419685	Lipid phosphate phosphatase 2	-	-
Zm00001d043871	High RPR	3	212599024	212602777	-	AT4G21700
Zm00001d041650	High RPR	3	131645616	131647820	Probable U3 small nucleolar RNA-associated protein 11	AT3G60360	-
Zm00001d043856	High RPR	3	212191203	212194210	-	-	-
Zm00001d043921	High RPR	3	213845082	213849487	ZmNAC82	AT1G28470	NAC010
Zm00001d042143	High RPR	3	153385868	153387244	Glucan endo-1,3-beta-glucosidase homolog1 (geb1)	AT4G16260	-
Zm00001d043870	High RPR	3	212548986	212551766	-	AT4G21700	-
Zm00001d051800	High RPR	4	169991500	169993249	Caleosin protein	AT1G70680	PXG5
Zm00001d052910	High RPR	4	204477980	204479339	-	-	-
Zm00001d051987	High RPR	4	175915558	175917842	Oxidoreductase zinc-binding dehydrogenase family protein	AT4G21580	-
Zm00001d049678	High RPR	4	39731374	39733815	ZmNAC115	AT2G46770	NAC043
Zm00001d051798	High RPR	4	169932357	169932617	-	-	-
Zm00001d049677	High RPR	4	39730529	39730771	-	-	-
Zm00001d051882	High RPR	4	173380092	173380331	Ubiquitin carboxyl-terminal hydrolase	-	-
Zm00001d051801	High RPR	4	170023756	170028264	Ribosomal RNA processing Brix domain protein	AT4G01560	-
Zm00001d051361	High RPR	4	155965412	155966878	VAN3-binding protein	AT4G17350	-
Zm00001d051981	High RPR	4	175840987	175846170	GATA transcription factor 8	AT1G08010	GATA11
Zm00001d051799	High RPR	4	169986068	169987353	Nudix hydrolase 17 mitochondrial	AT1G14860	NUDT18
Zm00001d051362	High RPR	4	155984860	155986408	Tonoplast intrinsic protein2	AT5G47450	TIP2-3
Zm00001d013561	High RPR	5	14348002	14350848	Glycosyl hydrolase family 10 protein	-	-
Zm00001d016814	High RPR	5	177041057	177042174	NAC domain-containing protein 104	AT5G64530	NAC104
Zm00001d013219	High RPR	5	6702456	6707820	Arginine N-methyltransferase 2	AT5G65860	-
Zm00001d017279	High RPR	5	191539072	191541219	ZmPAL7	-	-
Zm00001d017323	High RPR	5	192697941	192702593	Probable metal-nicotianamine transporter YSL7	-	-
Zm00001d012897	High RPR	5	1754456	1759018	Clathrin heavy chain 2	AT3G08530	CHC2
Zm00001d018467	High RPR	5	221343988	221344533	Homolog of Synechocystis YCF37	AT2G23670
Zm00001d018206	High RPR	5	216589277	216592402	Nitrate reductase [NADH] 2	AT1G37130	NIA2
Zm00001d013553	High RPR	5	14097778	14098149	-	-	-
Zm00001d013220	High RPR	5	6711124	6713605	Probable protein phosphatase 2C 48	-	-
Zm00001d017275	High RPR	5	191467430	191471500	ZmPAL9	-	-
Zm00001d038049	High RPR	6	146401513	146405955	Lichenase-2 (lic2)	AT4G16260	-
Zm00001d038052	High RPR	6	146472452	146475558	lic1	AT4G16260	-
Zm00001d021494	High RPR	7	154089912	154092986	C2 calcium/lipid-binding plant phosphoribosyltransferase family protein	-	-
Zm00001d018801	High RPR	7	5605965	5606246	-	-	-
Zm00001d008983	High RPR	8	28561971	28568265	P-loop containing nucleoside triphosphate hydrolases superfamily protein	AT1G64110	-
Zm00001d011021	High RPR	8	136978415	136978950	Proteasome subunit beta type-1	AT3G60820	PBF1
Zm00001d008985	High RPR	8	28618425	28620078	Putative cytochrome P450 superfamily protein	AT3G48280	CYP71A25
Zm00001d011023	High RPR	8	136988544	136989134	-	-	-
Zm00001d010155	High RPR	8	102124695	102126389	Di-glucose binding with Kinesin motor domain-like protein		-
Zm00001d009612	High RPR	8	73133460	73134155	DUF1645 family protein	AT3G27880	-
Zm00001d009619	High RPR	8	73563517	73564793	Putative WRKY DNA-binding domain superfamily protein	AT2G46400	WRKY46
Zm00001d046748	High RPR	9	104330660	104332736	Putative polyphenol oxidase family protein	-	-
Zm00001d046725	High RPR	9	103636015	103638567	Putative D-mannose binding lectin family receptor-like protein kinase	-	-
Zm00001d046749	High RPR	9	104340583	104342910	Calcium-dependent lipid-binding protein	AT3G57880
Zm00001d046751	High RPR	9	104375107	104380709	bZIP transcription factor family protein
Zm00001d048389	High RPR	9	155394466	155396205	Xyloglucan galactosyltransferase MUR3	AT2G20370	MUR3
Zm00001d023728	High RPR	10	17350500	17351900	DNAJ protein JJJ1 homolog	AT1G74250	JJJ1
Zm00001d023984	High RPR	10	34278519	34282752	GDSL esterase/lipase	-	-
Zm00001d026127	High RPR	10	139138426	139205090	mmp71	AT4G38350
Zm00001d026126	High RPR	10	139064139	139066366	Probable serine/threonine-protein kinase Cx32 chloroplastic	AT2G17220	-
Zm00001d031798	Low RPR	1	202174123	202174818	BRI1 kinase inhibitor 1	AT5G42750	BKI1
Zm00001d031801	Low RPR	1	202184534	202185601	Probable carboxylesterase 2	AT1G49650	CXE4
Zm00001d033710	Low RPR	1	271948830	271949783	Chemocyanin	AT2G02850	ARPN
Zm00001d032016	Low RPR	1	209548999	209554713	-	-	-
Zm00001d032003	Low RPR	1	209210225	209211202	-	AT2G17080	-
Zm00001d032005	Low RPR	1	209258353	209259123	-	-	-
Zm00001d031810	Low RPR	1	202550575	202551372	Protein MIZU-KUSSEI 1	AT5G42680	-
Zm00001d031800	Low RPR	1	202182454	202182942	-	-	-
Zm00001d033711	Low RPR	1	271957661	271958619	Basic blue protein	-	-
Zm00001d032004	Low RPR	1	209250225	209252198	-	-	-
Zm00001d007750	Low RPR	2	238771364	238773125	LRR receptor-like serine/threonine-protein kinase EFR	-	-
Zm00001d007744	Low RPR	2	238589013	238592513	-	-	-
Zm00001d007745	Low RPR	2	238606921	238613493	S-receptor kinase1	-	-
Zm00001d007743	Low RPR	2	238585665	238587566	Ankyrin repeat family protein	AT1G10340	-
Zm00001d005742	Low RPR	2	185588363	185590379		AT1G70900	-
Zm00001d005813	Low RPR	2	189505960	189508316	zim13	AT1G19180	TIFY10A
Zm00001d005749	Low RPR	2	186040975	186042528	ZmWRKY55	AT1G80840	WRKY40
Zm00001d005741	Low RPR	2	185583870	185586357	NAD(P)H-quinone oxidoreductase subunit L chloroplastic	AT1G70760	NDHL
Zm00001d004545	Low RPR	2	117226282	117229328	Probable beta-14-xylosyltransferase IRX9H	AT1G27600	IRX9H
Zm00001d005682	Low RPR	2	183194823	183197373	Protein kinase superfamily protein	AT1G24030
Zm00001d043257	Low RPR	3	193492376	193497031	G-type lectin S-receptor-protein kinase CES101	AT4G03230	-
Zm00001d044065	Low RPR	3	218260054	218261481	DELLA protein RGA (gras46)	-	-
Zm00001d043944	Low RPR	3	214380163	214384694	-	AT2G42975	-
Zm00001d043254	Low RPR	3	193422410	193425328	-	-	-
Zm00001d043256	Low RPR	3	193473608	193476982	G-type lectin S-receptor-like serine/threonine-protein kinase B120	AT4G21380	SD18
Zm00001d042142	Low RPR	3	153382173	153383674	Probable inactive purple acid phosphatase 16	AT3G10150	PAP16
Zm00001d042143	Low RPR	3	153385868	153387244	Glucan endo-1,3-beta-glucosidase homolog1 (geb1)	AT4G16260	-
Zm00001d042141	Low RPR	3	153354829	153357830	Lichenase-2	AT4G16260	-
Zm00001d042144	Low RPR	3	153387707	153388655	High chlorophyll fluorescence 153	AT4G31560	-
Zm00001d051114	Low RPR	4	143867613	143870730	PseudoARR-B transcription factor 3B	AT5G61380	APRR1
Zm00001d013782	Low RPR	5	20023452	20027129	LRR receptor-like serine/threonine-protein kinase EFR	AT3G47570	-
Zm00001d013154	Low RPR	5	5503880	5508576	Auxin-responsive protein	AT5G42710	-
Zm00001d013786	Low RPR	5	20161442	20163432	transferases;folic acid binding	-	-
Zm00001d018369	Low RPR	5	219413422	219418916	Serine carboxypeptidase 24	AT4G30610	SCPL24
Zm00001d018372	Low RPR	5	219441315	219442499	Expansin-like A2 (ZmEXPA2)	AT3G19600	-
Zm00001d013787	Low RPR	5	20163628	20166182	Secretory carrier-associated membrane protein 3	AT2G20840	SCAMP1
Zm00001d038908	Low RPR	6	166802962	166806226	Lipid phosphate phosphatase 2	-	-
Zm00001d038793	Low RPR	6	164489575	164491362	IQ-domain 25	AT4G29150	-
Zm00001d038740	Low RPR	6	163596670	163597706	-	-	-
Zm00001d038221	Low RPR	6	151942943	151944950	ZmNAC32	AT5G08790	NAC081
Zm00001d038797	Low RPR	6	164581424	164588542	P-loop nucleoside triphosphate hydrolases superfamily	AT1G63640	-
Zm00001d038903	Low RPR	6	166750125	166754016	Peptidyl-tRNA hydrolase chloroplastic	AT1G18440	-
Zm00001d038791	Low RPR	6	164385494	164389823	receptor-like protein kinase HSL1	AT5G25930	-
Zm00001d038907	Low RPR	6	166776865	166778085	AP2/ERF and B3 domain-containing transcription repressor TEM1	-	-
Zm00001d038742	Low RPR	6	163657410	163658816	receptor like protein 29	AT2G42800	-
Zm00001d038905	Low RPR	6	166761639	166768315	Probable beta-14-xylosyltransferase IRX10L	AT1G27440	IRX10
Zm00001d038831	Low RPR	6	165370748	165373371	Putative inositol polyphosphate phosphatase	AT1G71710	IP5P3
Zm00001d021818	Low RPR	7	163653395	163655534	ZmNAC25	AT3G15510	NAC056
Zm00001d021168	Low RPR	7	144743120	144744903	UDP-glycosyltransferase 74B1	-	-
Zm00001d021025	Low RPR	7	140788218	140790075	Chloroplastic quinone-oxidoreductase	AT4G13010	-
Zm00001d021026	Low RPR	7	140795172	140796635	Protein capI	AT3G23820	GAE6
Zm00001d021086	Low RPR	7	142451964	142454359	Transcription factor bHLH137	AT5G50915	BHLH137
Zm00001d020395	Low RPR	7	111178019	111180173	Protein CCC1	AT2G01770	VIT1
Zm00001d021085	Low RPR	7	142427917	142438706	ALBINO3-like protein 1 chloroplastic	-	-
Zm00001d021648	Low RPR	7	159047515	159052509	-	AT3G04080	APY1
Zm00001d021816	Low RPR	7	163561655	163562155	-	-	-
Zm00001d020851	Low RPR	7	134652923	134663134	Inner centromere protein ARK-binding region	AT5G55820
Zm00001d021024	Low RPR	7	140750988	140754908	Glucan endo-1%2C3-beta-glucosidase A6	AT3G07320	-
Zm00001d021207	Low RPR	7	146034693	146035409	DRE-binding protein 3	AT4G25480	DREB1A
Zm00001d021087	Low RPR	7	142484402	142493269	Discolored-paralog3	AT5G13300	AGD3
Zm00001d021208	Low RPR	7	146038525	146039304	Dehydration-responsive element-binding protein 1B	AT4G25480	DREB1A
Zm00001d021056	Low RPR	7	141662438	141666150	Squamosa promoter-binding-like protein 6	-	-
Zm00001d021160	Low RPR	7	144296960	144297214	-	-	-
Zm00001d011845	Low RPR	8	162607205	162608301	NADPH:quinone oxidoreductase	AT3G27890	NQR
Zm00001d011023	Low RPR	8	136988544	136989134	-	-	-
Zm00001d010018	Low RPR	8	95284496	95290533	Protein kinase superfamily protein	AT3G58690	-
Zm00001d012611	Low RPR	8	177172385	177175355	DNA repair metallo-beta-lactamase family protein	AT1G27410	-
Zm00001d011843	Low RPR	8	162564729	162565898	Protein SHI RELATED SEQUENCE 6	AT5G12330	LRP1
Zm00001d011021	Low RPR	8	136978415	136978950	Proteasome subunit beta type-1	AT3G60820	PBF1
Zm00001d045340	Low RPR	9	19216311	19218442	Pyridoxal-5'-phosphate-dependent enzyme family protein	-	-
Zm00001d045369	Low RPR	9	19932217	19932887	-	-	-
Zm00001d048469	Low RPR	9	156850438	156852802	Hydroxylase5 (hyd5)	AT4G25700	BETA-OHASE 1
Zm00001d046644	Low RPR	9	100188815	100191152	Ubiquitin-specific protease family C19-related protein	AT4G22290	-
Zm00001d045296	Low RPR	9	18165498	18165851	DUF1674 family protein	AT5G67490	-
Zm00001d046468	Low RPR	9	91365330	91387542	Coatomer subunit beta'-3	AT1G79990	-
Zm00001d046852	Low RPR	9	108405269	108408793	Heptahelical transmembrane protein 2	AT4G30850	HHP2
Zm00001d048474	Low RPR	9	156960598	156980213	ZmMADS1	-	-
Zm00001d045370	Low RPR	9	19935536	19935916	-	-	-
Zm00001d046928	Low RPR	9	111174328	111183242	Histidine kinase5 (hk5)	AT5G10720	AHK5
Zm00001d045204	Low RPR	9	15996069	15996644	Putative AP2/EREBP transcription factor superfamily protein	AT1G46768	RAP2-1
Zm00001d046643	Low RPR	9	100131621	100133689	Protein kinase superfamily protein	AT1G62400	HT1
Zm00001d046471	Low RPR	9	91463414	91463893	Multiprotein-bridging factor 1c	AT3G24500	MBF1C
Zm00001d045341	Low RPR	9	19221043	19224030	Pyridoxal-5'-phosphate-dependent enzyme family protein	-	-
Zm00001d048344	Low RPR	9	154803800	154805750	Expansin-like A2	AT3G45970	EXLA1
Zm00001d048468	Low RPR	9	156846284	156847515	-	-	-
Zm00001d048471	Low RPR	9	156890103	156894363	Putative knotted-like transcription factor family protein	AT1G62990	KNAT7
Zm00001d045203	Low RPR	9	15993040	15994659	Aux/IAA-transcription factor 41 (ZmIAA41)	AT4G32280	IAA29
Zm00001d026095	Low RPR	10	138306613	138307260	Sugar isomerase (SIS) family protein	AT5G52190
Zm00001d025816	Low RPR	10	130399900	130438506	DNA mismatch repair protein	AT3G24320	MSH1
Zm00001d025886	Low RPR	10	133084610	133086324	Cytokinin-O-glucosyltransferase 3	-	-
Zm00001d025699	Low RPR	10	126708804	126710162	Nucleotide binding protein	AT1G24530	-
Zm00001d025855	Low RPR	10	131547301	131554470	-	-	-
Zm00001d026098	Low RPR	10	138416374	138419263	-	-	-
Zm00001d025774	Low RPR	10	129119828	129135482	Peroxidase superfamily protein	AT2G24800	PER18
Zm00001d025814	Low RPR	10	130349448	130350572	Beta-16-galactosyltransferase GALT29A	AT1G08280	GALT29A
Zm00001d026096	Low RPR	10	138350501	138351571	Dof zinc finger protein DOF2.5	-	-
Zm00001d025887	Low RPR	10	133094068	133097996	Probable metal-nicotianamine transporter YSL7	-	-
Zm00001d025851	Low RPR	10	131505987	131507148	Xyloglucan 6-xylosyltransferase 2 (ZmGT5)	AT4G02500	XXT2
