## Supplementary material for "Genetic Architecture of Maize Rind Strength Revealed by the Analysis of Divergently Selected Populations": Table S6

### Sheet: Table S6
Table S6. Gene ontology (GO) enrichmnet of genes identified by integration of selection maping loci and differential gene expression
RPR	GO Term Name	GO Term ID	Enrichment p-val	Bonferroni	Gene IDs
High	drought recovery	GO:0009819	1.04039e-05	TRUE	Zm00001d051800, Zm00001d017275, Zm00001d017279
High	defense response to fungus, incompatible interaction	GO:0009817	5.51078e-05	TRUE	Zm00001d042141, Zm00001d038052, Zm00001d038049, Zm00001d042143
High	salicylic acid catabolic process	GO:0046244	0.000240251	TRUE	Zm00001d017275, Zm00001d017279
High	polyamine catabolic process	GO:0006598	0.000331593	FALSE	Zm00001d006236, Zm00001d017275, Zm00001d017279
High	phenol-containing compound catabolic process	GO:0019336	0.000380783	FALSE	Zm00001d017275, Zm00001d017279
High	coumarin biosynthetic process	GO:0009805	0.00072219	FALSE	Zm00001d006236, Zm00001d017275, Zm00001d017279
High	coumarin metabolic process	GO:0009804	0.00072219	FALSE	Zm00001d006236, Zm00001d017275, Zm00001d017279
High	cinnamic acid biosynthetic process	GO:0009800	0.00083041	FALSE	Zm00001d017275, Zm00001d017279
High	cinnamic acid metabolic process	GO:0009803	0.000908359	FALSE	Zm00001d017275, Zm00001d017279
High	polyamine metabolic process	GO:0006595	0.00115998	FALSE	Zm00001d006236, Zm00001d017275, Zm00001d017279
High	L-phenylalanine catabolic process	GO:0006559	0.00125392	FALSE	Zm00001d017275, Zm00001d017279
High	phosphoenolpyruvate family amino acid catabolic process	GO:1902222	0.00125392	FALSE	Zm00001d017275, Zm00001d017279
High	phenylpropanoid catabolic process	GO:0046271	0.00247711	FALSE	Zm00001d017275, Zm00001d017279
High	lignin catabolic process	GO:0046274	0.00247711	FALSE	Zm00001d017275, Zm00001d017279
High	erythrose 4-phosphate metabolic process	GO:1902221	0.00287857	FALSE	Zm00001d017275, Zm00001d017279
High	L-phenylalanine metabolic process	GO:0006558	0.00287857	FALSE	Zm00001d017275, Zm00001d017279
High	lignin metabolic process	GO:0009808	0.00317835	FALSE	Zm00001d049678, Zm00001d017275, Zm00001d017279
High	regulation of T cell proliferation	GO:0042129	0.00386164	FALSE	Zm00001d051361
High	positive regulation of hydrogen peroxide metabolic process	GO:0010726	0.00386164	FALSE	Zm00001d006627
High	intracellular auxin transport	GO:0080162	0.00578693	FALSE	Zm00001d006082
High	regulation of sinapate ester biosynthetic process	GO:1903085	0.00578693	FALSE	Zm00001d006236
High	negative regulation of sinapate ester biosynthetic process	GO:1903086	0.00578693	FALSE	Zm00001d006236
High	regulation of lymphocyte proliferation	GO:0050670	0.00578693	FALSE	Zm00001d051361
High	cellular biogenic amine catabolic process	GO:0042402	0.00656387	FALSE	Zm00001d006236, Zm00001d017275, Zm00001d017279
High	cellular modified amino acid biosynthetic process	GO:0042398	0.00674936	FALSE	Zm00001d006236, Zm00001d017275, Zm00001d017279
High	positive regulation of lymphocyte activation	GO:0051251	0.00770856	FALSE	Zm00001d051361
High	defense response to nematode	GO:0002215	0.00770856	FALSE	Zm00001d042143
High	cytokinin transport	GO:0010184	0.00770856	FALSE	Zm00001d043858
High	S-adenosylhomocysteine metabolic process	GO:0046498	0.00962652	FALSE	Zm00001d013219
Low	anthocyanin accumulation in tissues in response to UV light	GO:0043481	0.000142952	TRUE	Zm00001d038791, Zm00001d046928, Zm00001d048474, Zm00001d025851, Zm00001d045203
Low	pigment accumulation in tissues	GO:0043480	0.000142952	TRUE	Zm00001d038791, Zm00001d046928, Zm00001d048474, Zm00001d025851, Zm00001d045203
Low	pigment accumulation in tissues in response to UV light	GO:0043479	0.000142952	TRUE	Zm00001d038791, Zm00001d046928, Zm00001d048474, Zm00001d025851, Zm00001d045203
Low	pigment accumulation in response to UV light	GO:0043478	0.000142952	TRUE	Zm00001d038791, Zm00001d046928, Zm00001d048474, Zm00001d025851, Zm00001d045203
Low	pigment accumulation	GO:0043476	0.000146349	TRUE	Zm00001d038791, Zm00001d046928, Zm00001d048474, Zm00001d025851, Zm00001d045203
Low	pollination	GO:0009856	0.000273055	FALSE	Zm00001d033711, Zm00001d033710
Low	multi-multicellular organism process	GO:0044706	0.00063197	FALSE	Zm00001d033711, Zm00001d033710
Low	trichoblast maturation	GO:0048764	0.000927075	FALSE	Zm00001d031801, Zm00001d048471, Zm00001d011843, Zm00001d021087
Low	root hair cell differentiation	GO:0048765	0.000927075	FALSE	Zm00001d031801, Zm00001d048471, Zm00001d011843, Zm00001d021087
Low	cell maturation	GO:0048469	0.00111964	FALSE	Zm00001d031801, Zm00001d048471, Zm00001d011843, Zm00001d021087
Low	regulation of seed dormancy process	GO:2000033	0.00207183	FALSE	Zm00001d044065, Zm00001d038740
Low	cysteine biosynthetic process from serine	GO:0006535	0.00346685	FALSE	Zm00001d045340, Zm00001d045341
Low	regulation of seed maturation	GO:2000034	0.00366484	FALSE	Zm00001d038740, Zm00001d044065
Low	anther development	GO:0048653	0.00418001	FALSE	Zm00001d033711, Zm00001d038791, Zm00001d033710
Low	positive regulation of DNA binding	GO:0043388	0.00497809	FALSE	Zm00001d046471
Low	glucuronoxylan biosynthetic process	GO:0010417	0.00543233	FALSE	Zm00001d004545, Zm00001d038905
Low	detection of other organism	GO:0098543	0.00567581	FALSE	Zm00001d005749, Zm00001d013782
Low	detection of bacterium	GO:0016045	0.00567581	FALSE	Zm00001d005749, Zm00001d013782
Low	steroid hormone mediated signaling pathway	GO:0043401	0.0063505	FALSE	Zm00001d031798, Zm00001d031800, Zm00001d018369
Low	cellular response to alcohol	GO:0097306	0.0063505	FALSE	Zm00001d018369, Zm00001d031798, Zm00001d021168
Low	detection of external biotic stimulus	GO:0098581	0.00696661	FALSE	Zm00001d005749, Zm00001d013782
Low	phospholipid dephosphorylation	GO:0046839	0.00696661	FALSE	Zm00001d038831, Zm00001d038908
Low	L-serine metabolic process	GO:0006563	0.00779887	FALSE	Zm00001d045340, Zm00001d045341
Low	detection of biotic stimulus	GO:0009595	0.00810898	FALSE	Zm00001d005749, Zm00001d042141, Zm00001d013782
Low	regulation of seed development	GO:0080050	0.00867365	FALSE	Zm00001d038740, Zm00001d044065
Low	mitochondrial DNA metabolic process	GO:0032042	0.00993164	FALSE	Zm00001d025816
Low	defense response to nematode	GO:0002215	0.00993164	FALSE	Zm00001d042143
